# Breaching the diatom frustule: *Alteromonas macleodii* triggers protoplast emergence and programmed necrotic-like cell death in the oceanic diatom *Thalassiosira rotula*

**DOI:** 10.1101/2025.11.20.688403

**Authors:** Isobel Short, Clara Martínez-Pérez, Roman Stocker, Uria Alcolombri

## Abstract

Diatom-bacteria interactions drive biogeochemical fluxes at the base of the marine food-web. While the role of bacteria in recycling organic matter is well established, their potential to actively induce algal death remains poorly understood. Here we examined the interaction between the bloom-forming diatom *Thalassiosira rotula* and a known member of its microbiome, *Alteromonas macleodii*. Microscopy revealed that *A. macleodii* breached the diatom’s silica frustule, inducing >95% of diatom cells to emerge from their shells within 72 hours, exposing protoplasts to lysis and exploitation. This algicidal interaction is species-specific and contact-dependent. Dual transcriptomics revealed programmed necrotic-like cell death underpins *T. rotula*’s terminal morphological change, alongside bacterial upregulation of motility, chemotaxis, and coordinated metabolism to exploit the diatom host. These findings indicate the presence of a programmed necrosis-like pathway in diatoms, akin to that known in mammals. They also reveal a novel algicidal strategy, recasting *A. macleodii* as a specialized antagonist capable of influencing bloom termination and removing the ballast provided by diatom frustules, thereby reshaping carbon cycling in the ocean.
