## Supplementary Table S2 for "Breaching the diatom frustule: *Alteromonas macleodii* triggers protoplast emergence and programmed necrotic-like cell death in the oceanic diatom *Thalassiosira rotula*"

### Sheet: Assembly stats
Dataset	Total length (bp)	Number of sequences	Mean length (bp)	Max length (bp)	N50	N60	N70	N80	N90	Ns	Gaps
Transcriptome (all contigs)	85449099	76185	1121.6	30786	2231	1780	1352	836	366	40740	699
Predicted CDS (TransDecoder)	45992346	35514	1295.1	19668	1809	1491	1209	924	600	22400	305

### Sheet: BUSCO
Dataset	Mode	Lineage	Complete BUSCOs (C)	Complete and single-copy BUSCOs (S)	Complete and duplicated BUSCOs (D)	Fragmented BUSCOs (F)	Missing BUSCOs (M)	Total BUSCO groups searched
Transcriptome (all contigs)	transcriptome	Stramenopiles_odb9	97	59	38	2	1	100
Predicted CDS (TransDecoder)	transcriptome	Stramenopiles_odb10	95	80	15	2	3	100

### Sheet: RBHs
Amino acid sequence identity (%)	Alignment coverage (%)	transcriptome-derived CDSs hits to ref. genome (total)	transcriptome-derived CDSs hits to ref. genome (%)	ref. genome hits to transcriptome-derived CDSs (total)	ref. genome hits to transcriptome-derived CDSs (%)	RBHs (any: independent of identity or coverage) total	RBHs (any), as % of all transcriptome-derived CDS	RBHs (filtered by sequence identity and coverage thresholds)	RBHs (filtered), as % of all transcriptome-derived CDS
50	50	25246	80.09	30437	95.03	15055	47.76	13813	43.82
50	70	21898	69.47	29257	91.35	15055	47.76	12546	39.8
50	90	17777	56.39	25728	80.33	15055	47.76	10673	33.86
70	50	22678	71.94	29041	90.67	15055	47.76	13735	43.57
70	70	19869	63.03	28034	87.53	15055	47.76	12490	39.62
70	90	16593	52.64	24858	77.61	15055	47.76	10642	33.76
90	50	16512	52.38	24163	75.44	15055	47.76	12791	40.58
90	70	15071	47.81	23501	73.38	15055	47.76	11760	37.31
90	90	13200	41.87	21162	66.07	15055	47.76	10111	32.07

### Sheet: mRNA read-mapping stats
Sample	reads mapped to A.mac (CDS)	reads mapped to T.rot (CDS)	total mRNA reads	mRNA reads assigned to A.mac (%)	mRNA reads assigned to T.rot (%)	mRNA reads unmapped (%)	treatment	Time
S01_0h	1409459	6616327	14203965	9.923	46.5808	43.4962	co-culture	0h
S01_10h	1062574	9000971	21872886	4.85795	41.1513	53.9908	co-culture	10h
S01_24h	1560129	9180837	22352670	6.97961	41.0727	51.9477	co-culture	24h
S01_26h	1802037	7745965	15063433	11.963	51.4223	36.6147	co-culture	26h
S01_30h	1957340	8339215	20277462	9.65279	41.1255	49.2217	co-culture	30h
S01_48h	1155377	6665558	17085496	6.76233	39.013	54.2247	co-culture	48h
S01_5h	378989	3143886	8459769	4.4799	37.1628	58.3573	co-culture	5h
S01_72h	525677	6469032	8211217	6.40194	78.7829	14.8152	co-culture	72h
S03_0h	237239	1470048	5288952	4.48556	27.7947	67.7197	co-culture	0h
S03_10h	559699	4038309	8423320	6.64464	47.942	45.4134	co-culture	10h
S03_24h	410905	2283681	4575311	8.98092	49.9131	41.1059	co-culture	24h
S03_26h	1859569	8037041	13229041	14.0567	60.753	25.1903	co-culture	26h
S03_30h	1169242	5792500	14088518	8.29925	41.115	50.5857	co-culture	30h
S03_48h	1016602	6356007	9014921	11.2769	70.5054	18.2177	co-culture	48h
S03_5h	398668	3952344	7200834	5.53641	54.8873	39.5763	co-culture	5h
S03_72h	570383	8450174	9951975	5.73135	84.9095	9.35913	co-culture	72h
S04_0h	226492	4703261	7522454	3.01088	62.523	34.4662	co-culture	0h
S04_10h	466718	5705026	10326151	4.51977	55.2483	40.2319	co-culture	10h
S04_24h	352603	3972730	6671600	5.28513	59.5469	35.168	co-culture	24h
S04_26h	895812	7437801	11310064	7.92049	65.7627	26.3168	co-culture	26h
S04_30h	929458	5977012	8798332	10.564	67.9335	21.5025	co-culture	30h
S04_48h	2982037	2651523	7910084	37.6992	33.5208	28.78	co-culture	48h
S04_5h	544611	6732652	10732784	5.07428	62.7298	32.1959	co-culture	5h
S04_72h	528457	7053350	9668583	5.46571	72.9512	21.5831	co-culture	72h
S05_0h	247466	4667510	8694264	2.84631	53.6849	43.4688	co-culture	0h
S05_10h	480876	3675419	5617878	8.55974	65.4236	26.0166	co-culture	10h
S05_24h	357356	3502465	4680997	7.63419	74.8231	17.5428	co-culture	24h
S05_26h	669478	2889637	4641218	14.4246	62.2603	23.3151	co-culture	26h
S05_30h	576332	3482230	4971654	11.5924	70.0417	18.366	co-culture	30h
S05_48h	594372	5428279	6544080	9.08259	82.9495	7.96795	co-culture	48h
S05_5h	302883	3715497	4939123	6.13232	75.2258	18.6418	co-culture	5h
S05_72h	364278	4707991	6306923	5.77584	74.648	19.5762	co-culture	72h
S06_0h	319904	3869857	6370357	5.02176	60.7479	34.2304	co-culture	0h
S06_10h	250880	1747335	3164704	7.92744	55.2132	36.8593	co-culture	10h
S06_24h	417681	3501673	4880290	8.55853	71.7513	19.6901	co-culture	24h
S06_26h	680920	3500767	4427587	15.379	79.0672	5.55382	co-culture	26h
S06_30h	539103	2788343	3881759	13.8881	71.8319	14.2799	co-culture	30h
S06_48h	467113	3573203	4895817	9.54106	72.9848	17.4741	co-culture	48h
S06_5h	529768	6181618	8081406	6.55539	76.4919	16.9527	co-culture	5h
S06_72h	142253	1734380	2271931	6.26133	76.3395	17.3992	co-culture	72h
S08_0h	108027	5311965	10130009	1.06641	52.4379	46.4957	control	0h
S08_10h	126906	6468186	11506093	1.10295	56.2153	42.6817	control	10h
S08_24h	82665	7578726	10821645	0.763886	70.033	29.2031	control	24h
S08_26h	130026	9170514	14664842	0.886651	62.534	36.5793	control	26h
S08_30h	71331	8197585	12899827	0.552961	63.548	35.899	control	30h
S08_48h	86882	10848525	12420827	0.699486	87.3414	11.9591	control	48h
S08_5h	89151	6239363	11545674	0.772159	54.0407	45.1871	control	5h
S09_0h	91446	3137285	7514079	1.217	41.7521	57.0309	control	0h
S09_10h	48941	3042877	5355392	0.913864	56.8189	42.2672	control	10h
S09_24h	22599	1940420	3437890	0.657351	56.4422	42.9005	control	24h
S09_26h	26379	2129510	3959661	0.666193	53.7801	45.5537	control	26h
S09_30h	35160	2710091	4476885	0.785368	60.5352	38.6794	control	30h
S09_48h	97066	5057713	7278222	1.33365	69.4911	29.1753	control	48h
S09_5h	54082	5530226	7589794	0.712562	72.864	26.4235	control	5h
S09_72h	97173	5593518	8264480	1.17579	67.6814	31.1428	control	72h
S10_0h	38591	2317098	7220872	0.534437	32.0889	67.3767	control	0h
S10_10h	62049	6139483	10328749	0.600741	59.4407	39.9585	control	10h
S10_24h	15735	3040617	4655020	0.338022	65.3191	34.3429	control	24h
S10_26h	39096	5025843	6909864	0.5658	72.7343	26.6999	control	26h
S10_30h	45510	3769875	7052500	0.645303	53.4544	45.9002	control	30h
S10_48h	76000	2528680	6330518	1.20053	39.9443	58.8552	control	48h
S10_5h	108029	5703123	9490128	1.13833	60.0953	38.7663	control	5h
S10_72h	29508	2857963	6657044	0.44326	42.9314	56.6253	control	72h
S11_0h	52220	4093101	7054071	0.740282	58.0247	41.2351	control	0h
S11_10h	24276	2093338	3489203	0.695746	59.9947	39.3095	control	10h
S11_24h	81316	4219382	6649418	1.2229	63.4549	35.3222	control	24h
S11_26h	43485	2077228	3869674	1.12374	53.6797	45.1966	control	26h
S11_30h	140554	7198433	10550776	1.33217	68.2266	30.4413	control	30h
S11_48h	43156	1890169	2605811	1.65614	72.5367	25.8072	control	48h
S11_72h	296576	4333124	10335066	2.86961	41.9264	55.204	control	72h
S12_0h	73319	8537026	12789629	0.573269	66.7496	32.6771	control	0h
S12_10h	32201	3214885	6219700	0.517726	51.6887	47.7935	control	10h
S12_24h	24742	4915022	6027227	0.410504	81.547	18.0425	control	24h
S12_26h	47087	4966155	6604794	0.712922	75.1902	24.0969	control	26h
S12_30h	45624	3939260	5653646	0.806984	69.6765	29.5166	control	30h
S12_48h	61834	4880653	6261191	0.987576	77.9509	21.0616	control	48h
S12_5h	17917	4108686	5681539	0.315355	72.3164	27.3682	control	5h
S12_72h	65378	4048961	6296163	1.03838	64.3084	34.6532	control	72h
