## Supplementary Table S3 for "Breaching the diatom frustule: *Alteromonas macleodii* triggers protoplast emergence and programmed necrotic-like cell death in the oceanic diatom *Thalassiosira rotula*"

### Sheet: T.rot_log2fold_Fig3
Protein ID (CDS)	Assigned process/pathway (general)	Assigned process/pathway (specific)	Assigned gene acronym	Assigned gene name	log2FoldChange_05h	log2FoldChange_10h	log2FoldChange_24h	log2FoldChange_26h	log2FoldChange_30h	log2FoldChange_48h	log2FoldChange_72h	padj_LTR	significance	padj_05h	padj_10h	padj_24h	padj_26h	padj_30h	padj_48h	padj_72h
NODE_18697_length_1821_cov_571.580664_g6248_i1.p1	Meiosis		Spo11	Spo11	-0.219897	-0.24042	-0.54017	-0.537976	-0.877208	0.0751827	-0.615415	0.282991		0.881233	0.812057	0.404432	0.401002	0.0837188	0.945095	0.32134
NODE_13278_length_2302_cov_28.588605_g6381_i0.p1	Meiosis		Msh5	Msh5	-0.92284	-0.645835	-0.188289	-0.0871679	0.8017	-0.455127	-0.79675	0.0815971	*	0.480272	0.61663	0.878247	0.945657	0.327683	0.652222	0.375617
NODE_1463_length_5843_cov_728.643847_g531_i2.p1	Meiosis		Sig1	Sig1	-0.279058	0.112163	-3.35286	-2.51315	-2.02674	-1.11849	-2.89934	0.0322385	**	0.962835	0.978596	0.0374323	0.152719	0.249278	0.614942	0.0877855
NODE_20500_length_1690_cov_692.331478_g10348_i0.p1	Meiosis		Sig2	Sig2	0.0369216	0.214146	-3.83354	-3.10258	-2.13384	-1.67455	-3.71595	0.00670161	***	0.997235	0.95936	0.0281963	0.0944219	0.274324	0.443828	0.0369922
NODE_31730_length_1065_cov_503.327621_g15669_i1.p1	Meiosis		Sig3	Sig3	-0.408635	-0.558736	-3.91705	-2.84841	-1.90847	-2.42913	-4.92967	0.104118		0.95937	0.916637	0.0945979	0.26955	0.479364	0.375188	0.0357454
NODE_8121_length_3015_cov_273.056084_g3826_i0.p1	Meiosis		Mcm2	Mcm2	0.13582	-0.216104	0.316403	-0.0459775	-0.361209	-0.195543	-0.091977	0.448988		0.910499	0.765885	0.538232	0.946932	0.436884	0.738962	0.886418
NODE_8114_length_3016_cov_1772.131838_g3822_i0.p1	Meiosis		Mcm3	Mcm3	0.0748253	-0.215766	-0.216381	-0.481877	-0.416704	-0.490149	-1.27798	1.45e-13	***	0.916384	0.532795	0.45471	0.032503	0.0590359	0.0311505	2.01e-11
NODE_6267_length_3398_cov_601.579549_g2944_i0.p1	Meiosis		Mcm6	Mcm6	-0.130452	-0.51993	-0.2061	-0.354518	-0.790189	-0.234193	-0.0409611	0.050435	*	0.897223	0.204535	0.657	0.385919	0.00967365	0.597129	0.942117
NODE_8177_length_3004_cov_576.954623_g3521_i1.p1	Meiosis		Mcm7	Mcm7	0.298429	-0.299852	-0.718546	-0.717392	-0.397091	0.0436013	-0.13337	0.506996		0.881775	0.832955	0.414454	0.415145	0.671068	0.975867	0.90965
NODE_38662_length_753_cov_31.057353_g22171_i0.p1	Stress response	Signalling	Gpcr	GPCR	2.32189	2.23327	1.67398	1.75319	0.604007	3.09116	0.215224	0.0345324	**	0.248174	0.202505	0.334915	0.285509	0.771192	0.0219675	0.929059
NODE_26551_length_1336_cov_10.535234_g13963_i0.p1	Stress response	Signalling	Pka	cAMP dependent kinase	1.55848	1.7726	-4.99201	-2.41801	-4.17314	0.254876	-0.727652	0.00117117	***	0.764899	NA	0.0233687	0.332439	0.0711355	0.953271	0.850069
NODE_875_length_6858_cov_628.896536_g319_i1.p1	Stress response	Signalling	TorI	Raptor (TORC inhibitor)	1.23729	1.16883	0.697063	0.853685	0.847371	1.47991	0.471352	0.0665262	*	0.0842197	0.0754035	0.3279	0.199954	0.168467	0.009001	0.554334
NODE_22092_length_1589_cov_43.736807_g11269_i0.p1	Stress response	Signalling	MatE	MatE	-4.40781	-3.46203	-3.27273	-1.78347	-2.34151	-2.94009	-3.85187	0.00960474	***	0.00341713	0.026478	0.0232437	0.31152	0.145912	0.046984	0.00704975
NODE_16849_length_1967_cov_60.312038_g8303_i0.p1	Stress response	Signalling	Mapk	MAPK	-1.3919	-3.3334	-4.62007	-5.89335	-4.81488	-3.2831	-8.12526	6.26e-18	***	0.380613	0.00424457	6.12e-07	8.06e-10	5.56e-06	0.000710148	1.82e-10
NODE_7853_length_3061_cov_326.377510_g3693_i0.p1	Stress response	Signalling	Pld	PLD	-1.57153	-2.30897	-1.606	-1.68076	-1.35926	-0.341398	-0.0578611	1.29e-05	***	0.0427305	0.000223469	0.01713	0.0101654	0.0360852	0.739065	0.961983
NODE_27072_length_1308_cov_76.580567_g14275_i0.p1	Stress response	Heat shock	HSF (i)	HSF (i)	1.77342	3.96054	2.14	1.4598	1.31879	2.68954	1.72448	0.000311874	***	0.223878	2.14e-05	0.0441306	0.221763	0.247373	0.00774772	0.12316
NODE_41177_length_663_cov_33.874576_g24345_i0.p1	Stress response	Heat shock	HSF (ii)	HSF (ii)	1.92581	-0.952199	2.90442	3.63206	3.16029	2.94191	2.16289	0.00927992	***	0.664824	0.819886	0.0421446	0.0150737	0.0325325	0.0322745	0.165494
NODE_12556_length_2381_cov_3476.977470_g6013_i0.p1	Stress response	Heat shock	Hsp90	HSP90	1.05322	1.81686	0.905514	0.997124	1.72507	0.94427	1.27707	6.36e-07	***	0.0221777	6.24e-07	0.028938	0.0132113	7.51e-07	0.0228867	0.000805697
NODE_11441_length_2510_cov_2790.215018_g4905_i1.p1	Stress response	Heat shock	Hsp70	HSP70	0.178744	-0.0385119	1.74892	1.71416	0.67801	1.18325	0.804237	2.62e-05	***	0.930283	0.98053	0.0015552	0.0021289	0.322378	0.0517822	0.24294
NODE_20709_length_1678_cov_13.161371_g10486_i0.p1	Stress response	Calcium	CaM (ii)	Calmodulin (iv)	-0.0681636	2.55356	-5.74941	-2.48109	-1.01873	-0.596858	-1.33454	0.0121831	**	0.995567	0.487668	0.0116798	0.337276	0.75032	0.898368	0.706615
NODE_41842_length_641_cov_159.380282_g24938_i0.p1	Stress response	Calcium	CaM (i)	Calmodulin (i)	-0.676289	-1.11937	-4.03764	-4.06148	-3.78584	-1.42202	-7.24443	0.0202021	**	0.935969	0.828082	0.134817	0.129848	0.143659	0.704767	0.00493769
NODE_9495_length_2780_cov_978.050610_g34_i61.p1	Stress response	DNA damage repair	PolA	DNA polymerase A	2.21195	2.58638	2.16896	3.16448	0.557309	3.80067	0.935312	0.0020846	***	0.392486	0.184565	0.404432	0.092625	0.815658	0.0427324	0.744922
NODE_47271_length_505_cov_14.673611_g30077_i0.p1	Stress response	DNA damage repair	Pif1	PIF1 helicase	-1.75731	0.241968	2.51345	2.90907	2.1946	3.99269	4.20365	0.000139505	***	NA	NA	0.150917	0.116238	0.19373	0.0201908	0.0333072
NODE_196_length_12785_cov_106.011957_g27_i1.p1	Stress response	DNA damage repair	Atm	ATM (DNA damage checkpoint)	0.489351	-0.0615882	1.05896	0.982819	1.10487	1.08376	0.0480337	0.000669005	***	0.624746	0.959083	0.041899	0.0590963	0.0179292	0.040546	0.957966
NODE_11673_length_2482_cov_182.175592_g5577_i0.p1	Stress response	DNA damage repair	CtpS	CTP synthase	1.31095	0.694559	1.80918	3.28854	2.28921	3.80765	2.11107	0.00472538	***	0.640787	0.793595	0.322639	0.0387455	0.10347	0.00616524	0.209579
NODE_14138_length_2217_cov_598.930970_g5845_i1.p1	Stress response	DNA damage repair	PurE	AIR carboxylase	2.13132	0.27678	1.8616	1.00741	1.58545	1.98593	0.638477	0.000256519	***	0.0160725	0.846517	0.00607915	0.227561	0.0339046	0.00313714	0.509466
NODE_36727_length_830_cov_1185.083223_g20663_i0.p1	Stress response	DNA damage repair	Ndk	nucleosideÃ‚Â disphosphateÃ‚Â kinase	0.280789	0.0318507	3.23253	2.73092	2.90705	2.93192	2.84285	2.98e-35	***	0.862479	0.982093	7.19e-13	1.83e-09	1.06e-10	2.38e-10	7.34e-10
NODE_12128_length_2426_cov_921.935402_g3967_i1.p1	Stress response	Antioxidant	Cat (i)	Catalase (i)	1.45653	1.57594	2.42134	2.00734	2.23749	2.31166	1.85188	0.000210168	***	0.0665291	0.020376	0.00010541	0.00107209	7.16e-05	0.000216192	0.0039362
NODE_8397_length_2964_cov_658.189208_g3967_i0.p1	Stress response	Antioxidant	Cat (ii)	Catalase (ii)	0.94499	1.5871	2.08723	2.03995	2.39564	2.18046	1.92518	1.62e-05	***	0.34685	0.0148557	0.000768239	0.000565137	9.17e-06	0.000299997	0.00176771
NODE_30626_length_1122_cov_1978.651096_g15506_i1.p1	Stress response	Antioxidant	NiSod	Superoxide dismutase (Ni-containing)	0.455878	0.135349	1.20009	1.30613	1.44615	1.7342	1.1322	0.0121604	**	0.793935	0.937926	0.112848	0.07745	0.0303947	0.01306	0.146177
NODE_18189_length_1860_cov_335.621712_g9034_i0.p1	Stress response	Antioxidant	Cu/ZnSod	Superoxide dismutase (Cu/Zn-containing) (ii)	0.289705	0.117012	-0.682075	-1.62314	-2.34096	-5.28819	-4.15012	1.77e-54	***	0.813557	0.921431	0.214982	0.000168195	5.93e-08	1.04e-19	6.44e-19
NODE_18926_length_1807_cov_57.888120_g9440_i0.p1	Stress response	Antioxidant	Ferr	Ferroportin	-0.995385	-0.601019	0.83062	0.49123	0.950656	0.96097	-0.204021	0.000239113	***	0.387037	0.580554	0.343063	0.619258	0.207294	0.225061	0.861628
NODE_32104_length_1047_cov_472.474333_g15109_i1.p1	Stress response	Antioxidant	Prx	Peroxiredoxin	1.25441	4.45751	2.08396	1.54812	2.40878	3.02564	5.59493	1.25e-07	***	0.679998	0.0145162	0.156104	0.289649	0.0455301	0.0062298	8.26e-09
NODE_22614_length_1560_cov_65.388030_g5462_i2.p1	Stress response	Antioxidant	Trx	thioredoxin	5.51135	4.07819	4.07921	3.92054	6.49127	3.79665	4.18033	0.0166377	**	NA	NA	0.0681453	0.0770927	0.000647364	0.072422	0.0429973
NODE_16428_length_2003_cov_103.001036_g8069_i0.p1	Stress response	Cell cycle	Ccne	cyclin (CCNE1)	0.103385	-0.368109	0.869738	0.203006	0.628327	0.829622	0.244851	0.341493		0.970253	0.797911	0.346256	0.868401	0.46255	0.358031	0.846921
NODE_22378_length_1574_cov_164.588941_g11441_i0.p1	Stress response	Cell cycle	Ccn (i)	cyclin domain (i)	1.14621	0.318332	-1.27192	-2.9341	-5.9859	-3.55115	-4.71232	6.78e-38	***	0.258778	0.825744	0.102483	1.08e-05	9.6e-09	1.42e-06	1.37e-10
NODE_28229_length_1248_cov_119.344681_g14998_i0.p1	Stress response	Cell cycle	Ccn (ii)	cyclin domain (ii)	-7.22685	-6.98701	-7.50529	-6.58682	-6.97861	-9.15919	-6.77795	2.26e-30	***	8.72e-09	3.73e-08	3.74e-11	4.08e-12	1.92e-09	1.3e-12	5.23e-14
NODE_23349_length_1512_cov_2343.299514_g12010_i0.p1	Cell death	PCD	Dsp1	Dsp1	-0.30461	0.225205	0.47847	0.0285751	1.03839	1.07703	1.16616	4.57e-09	***	0.705944	0.777652	0.262623	0.965861	0.00140541	0.00173389	0.00044476
NODE_14863_length_2146_cov_1000.085384_g7245_i0.p1	Cell death	PCD	Pcd2	PCD2	-0.15818	0.419593	-0.43032	0.00663999	-0.587193	-0.0550187	-0.00243437	0.000661967	***	0.836367	0.264408	0.185495	0.99008	0.0339027	0.925133	0.99598
NODE_12379_length_2399_cov_1107.458727_g5232_i1.p1	Cell death	PCD	Pcd4	PCD4	-0.0831102	-0.961716	1.99606	2.26762	3.06661	0.834985	-0.600895	7.88e-28	***	0.973777	0.210442	0.00034836	2.17e-05	1.01e-09	0.237078	0.455523
NODE_15321_length_2103_cov_615.924138_g7481_i0.p1	Cell death	PCD	Tsg101	TSG101	-0.255751	0.361248	-0.197957	-0.181045	-0.513861	-0.935191	0.181696	0.171902		0.874512	0.716539	0.824658	0.84556	0.441741	0.115172	0.847889
NODE_15335_length_2102_cov_282.385904_g7489_i0.p1	Cell death	PCD	C1	C1 peptidase	0.975289	-0.452006	1.90887	2.64089	2.57168	3.40699	2.10271	0.000634224	***	0.75331	0.872429	0.17447	0.0412924	0.0383969	0.00628298	0.122237
NODE_27863_length_1266_cov_165.994132_g14756_i0.p1	Cell death	PCD	Cpx (i)	Cathepsin peptidase	0.904759	-1.31895	1.37363	1.46645	2.875	1.28625	2.6167	2.33e-09	***	0.619322	0.245232	0.182291	0.141881	0.000299235	0.198777	0.00211654
NODE_14463_length_2185_cov_2408.413352_g7039_i0.p1	Cell death	PCD	Cpx (ii)	Cathepsin peptidase	-0.820792	-0.81614	-1.01258	-0.705384	-0.221872	-1.14378	-0.84583	3.62e-06	***	0.0094465	0.00609533	0.000122466	0.0148863	0.560801	1.94e-05	0.00241808
NODE_14580_length_2172_cov_1899.621248_g6411_i1.p1	Cell death	PCD	Tryp (i)	Trypsin (i)	-4.16158	-3.50173	-6.05007	-5.74803	-6.57643	-10.1686	-9.90362	3.7e-51	***	5.98e-12	3.81e-08	1.04e-20	2.28e-20	1.84e-22	1.25e-17	6.43e-23
NODE_20887_length_1666_cov_453.586315_g7489_i2.p1	Cell death	PCD	Cpx (iii)	Cathepsin peptidase	1.28158	-0.892966	1.99941	2.24315	3.26058	1.94922	2.17138	2.15e-09	***	0.382815	0.494265	0.0126184	0.00323383	1.14e-05	0.0161607	0.00502082
NODE_13667_length_2261_cov_1369.219835_g6465_i2.p1	Cell death	PCD	Tryp (ii)	Trypsin (iv)	-3.79215	-3.53881	1.20708	0.742481	0.692251	-1.28163	-1.0205	2.37e-23	***	1.25e-07	6.98e-07	0.190368	0.484809	0.487762	0.137819	0.276558
NODE_28536_length_1232_cov_561.209664_g4379_i4.p1	Cell death	PCD	Tryp (iii)	Trypsin (vi)	-0.653112	0.737939	-4.79694	-4.08547	-3.5133	-3.35171	-1.66103	2.72e-07	***	0.839239	0.754675	0.00200379	0.0100575	0.0044993	0.0280976	0.336194
NODE_34671_length_925_cov_6.953052_g19176_i0.p1	Cell death	PCD	Iap	IAP cysteine peptidase inhibitor	-1.20492	-0.165683	-1.50335	-1.74849	-1.45071	-2.34936	-2.17542	0.570072		0.732451	NA	0.490601	0.384914	0.463921	0.190771	0.270261
NODE_19039_length_1797_cov_2904.850928_g8394_i1.p1	Cell death	Metacaspase	Mc1	Metacaspase 1	-0.582254	-1.08107	-1.3189	-2.23559	-0.806668	0.202831	-0.737145	1.64e-06	***	0.591219	0.08475	0.0205895	5.25e-06	0.168467	0.833535	0.271839
NODE_20016_length_1726_cov_1779.285541_g10063_i0.p1	Cell death	Metacaspase	Mc2	Metacaspase 2	-0.10012	0.702836	-0.980833	-0.616866	-1.06356	-1.46139	-0.636243	6.4e-25	***	0.912542	0.0200829	0.000146291	0.0363728	1.79e-05	5.67e-09	0.0291592
NODE_17036_length_1950_cov_2582.139052_g8394_i0.p1	Cell death	Metacaspase	Mc5	Metacaspase 3	-0.0904477	-0.673015	-1.21946	-1.41085	-0.313594	0.18039	0.04301	2.73e-06	***	0.95583	0.250006	0.00490035	0.000635226	0.59814	0.811573	0.957515
NODE_20674_length_1680_cov_301.354698_g10464_i0.p1	Cell death	Metacaspase	Mc	Metacaspase 4	0.394852	0.275554	0.67362	-0.150461	0.191275	0.810749	1.33965	0.0868265	*	0.791407	0.825826	0.375551	0.886128	0.83306	0.235607	0.0361186
NODE_9945_length_2713_cov_1055.788636_g4690_i0.p1	Cell death	Autophagy	Atg7	Autophagy-related protein 7	0.175846	0.46099	-0.243036	0.296082	0.0660207	-0.297227	-0.305058	1.92e-05	***	0.735736	0.074097	0.395671	0.277795	0.851206	0.254927	0.257904
NODE_34959_length_911_cov_3443.626492_g17583_i1.p1	Cell death	Autophagy	Atg8	Autophagy-related protein 8	-0.0877892	1.11201	-0.430739	-0.202753	-0.360168	-0.841694	-1.18223	4.47e-06	***	0.964474	0.0491012	0.536713	0.809437	0.59188	0.131999	0.0209193
NODE_4583_length_3879_cov_341.882817_g2125_i0.p1	Cell death	Autophagy	Atg9	Autophagy-related protein 9 (i)	-0.973166	-0.34584	-1.52363	-1.53304	-1.01466	-1.22856	-1.07985	1.55e-07	***	0.0208543	0.58257	4.09e-06	2.65e-06	0.00413478	0.000450354	0.00243003
NODE_21979_length_1595_cov_310.712878_g11204_i0.p1	Cell death	Autophagy	Atg12	Autophagy-related protein 12	-0.127055	-0.571186	0.591465	0.761759	0.255771	0.341678	0.313629	0.00692071	***	0.93429	0.364162	0.278886	0.131138	0.677369	0.569772	0.635494
NODE_2688_length_4758_cov_915.083031_g1209_i0.p1	Cell death	Autophagy	Atg18	Autophagy-related protein 18 (i)	0.238131	-0.163593	0.169562	0.507635	0.411728	-0.371816	-0.0972062	0.00119468	***	0.697496	0.760346	0.677389	0.0900884	0.168467	0.246956	0.842156
NODE_10213_length_2674_cov_241.495963_g4824_i0.p1	Cell death	NO metabolism	Noa	NOA	-0.258075	-0.158582	1.06582	0.000870152	0.266486	1.19687	0.461904	0.0001286	***	0.83149	0.869343	0.0228328	0.999259	0.680553	0.0078715	0.451248
NODE_1966_length_5292_cov_1268.772370_g859_i0.p1	Cell death	NO metabolism	Nos	NOS (i)	0.400534	-0.00203126	0.922724	1.15244	1.2984	1.10508	0.469573	0.000812872	***	0.711919	0.999128	0.0730106	0.0160255	0.00326206	0.0256139	0.456599
NODE_5826_length_3493_cov_1644.409942_g2374_i1.p1	Cell death	NO metabolism	Nir	Nitrite reductase	-0.86445	-2.30757	-2.98771	-2.27641	-0.0662627	-1.5694	-2.18323	1.64e-18	***	0.260577	3.14e-07	2.75e-11	4.63e-07	0.939538	0.00166815	3.44e-06
NODE_7064_length_3216_cov_2599.996500_g3315_i0.p1	Cell death	NO metabolism	Nar	Nitrate reductase	-1.95437	-3.53907	-11.0916	-10.6374	-9.82826	-11.0735	-7.47374	1.53e-117	***	0.0141698	2.52e-08	1.57e-52	6.99e-60	3.53e-52	1.34e-48	3.01e-35
NODE_12049_length_2434_cov_818.128335_g3974_i1.p1	Cell death	NO metabolism	Ntrans (i)	Nitrate/nitrite transporter (i)	-3.40736	-2.20448	-8.44091	-6.66948	-5.98566	-9.13915	-6.80383	4.47e-31	***	0.000430253	0.275468	7.7e-18	7.77e-16	1.79e-07	1.22e-15	5.19e-17
NODE_8416_length_2961_cov_692.543975_g3974_i0.p1	Cell death	NO metabolism	Ntrans (ii)	Nitrate/nitrite transporter (ii)	-3.99571	-3.97919	-7.43596	-7.53498	-5.31648	-8.00548	-7.31853	2.55e-27	***	6.42e-06	0.000591156	7.94e-22	1.4e-21	3.53e-10	2.29e-22	2.37e-20
NODE_27975_length_1260_cov_1855.478517_g7525_i2.p1	Cell death	Necrosis	Nde (i)	Alternative NADH dehydrogenase	0.914669	4.35556	1.21348	1.37615	1.10818	1.60153	0.563908	0.00900743	***	0.649229	0.00267171	0.266984	0.201089	0.303811	0.101656	0.686239
NODE_13039_length_2326_cov_1002.513094_g4879_i1.p1	Cell death	Necrosis	Nde (ii)	Alternative NADH dehydrogenase	0.985012	2.32179	0.47273	0.813194	2.56546	0.378885	0.902856	0.0416445	**	0.660326	0.330759	0.705776	0.453248	0.00346704	0.773419	0.392006
NODE_17181_length_1938_cov_14.576408_g8472_i0.p1	Cell death	Necrosis	Parp	PARP1	0.482005	0.585257	2.95224	2.20428	0.737409	1.8175	1.58457	0.000950074	***	0.854504	0.730448	0.00161005	0.0253309	0.52619	0.0687878	0.133345
NODE_26815_length_1321_cov_1335.640224_g13631_i1.p1	Cell death	Necrosis	Cypd	CypD	1.8326	1.02605	2.12376	1.88504	1.45973	1.07741	0.946128	0.115317		0.132048	0.449501	0.0302192	0.055938	0.128828	0.359035	0.435495
NODE_26381_length_1345_cov_2065.102987_g13859_i0.p1	Cell death	Necrosis	Vdac	VDAC1	0.413355	0.0925864	1.20799	1.36056	1.5411	1.59902	0.579388	2.08e-11	***	0.581407	0.920569	0.000485993	5.63e-05	2.33e-06	2.8e-06	0.177241
NODE_28943_length_1210_cov_4314.728232_g15452_i0.p2	Cell death	Necrosis	Ant	Adenine nt transporter	0.753605	0.748681	1.96131	1.87753	2.34081	2.54581	1.6337	5.41e-20	***	0.177987	0.12023	8.02e-09	3.66e-08	1.48e-12	2.08e-13	4.7e-06
NODE_26807_length_1322_cov_151.153723_g14110_i0.p1	Cell death	Necrosis	Beclin	BECLIN-1	1.16317	1.83834	1.53117	1.50743	1.20508	1.60625	0.0979912	0.00031358	***	0.159945	0.00238207	0.0124272	0.0115931	0.0471872	0.00806629	0.926392
NODE_8027_length_3030_cov_650.295908_g3773_i0.p1	Cell death	Necrosis	Drp	DRP1	0.164958	-0.00696676	0.547152	0.406294	0.291961	0.45816	0.685542	0.00103051	***	0.779973	0.991087	0.0210014	0.118352	0.277829	0.0636032	0.00238989
NODE_21319_length_1637_cov_381.990409_g9197_i1.p1	Cell death	Necrosis	Pgam5		0.531792	0.490232	0.89976	0.383651	0.202887	1.11978	0.159676	0.200185		0.614736	0.55412	0.12915	0.613556	0.794396	0.0417551	0.862544
NODE_20329_length_1703_cov_49.115337_g10246_i0.p1	Cell death	Necrosis	Vps	regulation of mitophagy in response to mitochondrial depolarization	6.34491	-0.41337	2.9181	6.82402	6.46216	0.687934	-1.74262	0.119378		0.449287	0.973187	0.684018	0.217887	0.229269	0.945674	0.82944
NODE_3229_length_4452_cov_567.020324_g1479_i0.p1	Cell death	Necrosis	Rho	regulates mitophagy	0.234668	0.080115	1.12426	1.28178	1.63555	1.15222	0.997866	5.5e-14	***	0.776561	0.925846	0.000203351	1.12e-05	4.28e-09	0.000208955	0.00150677
NODE_11187_length_2542_cov_1500.509923_g3094_i2.p1	Cell death	Necrosis	Glul	GLUL	1.94146	1.08055	5.90669	5.55322	4.23527	4.63606	3.25789	2.6e-12	***	0.304229	0.588242	2.3e-08	1.33e-07	7.15e-05	3.67e-05	0.00599073
NODE_23757_length_1488_cov_106.882686_g12252_i0.p1	Cell death	Mitochondria	Mit_Carr	Mitochondrial carrier	-7.99254	-5.19438	-3.65795	-3.69228	-5.32869	-5.9388	-5.53112	1.67e-21	***	8.16e-11	7.05e-06	3.21e-06	1.57e-06	2.53e-07	6.62e-10	3.22e-12
NODE_34303_length_943_cov_90.185057_g18910_i0.p1	Cell death	Choroplasts	cytc553	cyt c553	0.850626	0.813464	-0.255722	-0.387397	0.059177	2.00882	3.99223	2.56e-05	***	0.792204	0.737499	0.918052	0.870609	0.980758	0.155035	0.000585736
NODE_33642_length_974_cov_73.488346_g18479_i0.p1	Cell death	Choroplasts	PetE	PETE	2.24859	-3.93666	1.39533	-1.41893	1.01886	0.792402	5.58353	4.18e-05	***	0.617835	0.19942	0.689916	0.687113	0.78753	0.826373	0.00586467
NODE_19577_length_1756_cov_597.481878_g7600_i1.p1	Cell death	Peroxisome	Gox	glycolate oxidase	1.07987	0.415298	1.48063	1.64564	1.62972	2.83868	2.42418	5.41e-13	***	0.113268	0.643424	0.00273719	0.000529361	0.00045639	1.83e-10	8.05e-08
NODE_43525_length_594_cov_2.178503_g26497_i0.p1	Cell death	Peroxisome	Dao	D-amino acid oxidase	2.46025	-1.79495	2.8993	2.46682	3.60862	3.42535	5.44232	0.010457	**	NA	NA	0.409408	0.523189	0.254594	0.281261	0.0643409
NODE_24837_length_1427_cov_192.799852_g8480_i1.p1	Cell death	Peroxisome	Pxmp2 (i)	PXMP2(i)	1.88817	2.72303	2.17916	2.26453	2.882	3.03636	1.70984	0.000678615	***	0.111891	0.00166859	0.00908306	0.00596944	0.000968924	0.000118	0.0560258
NODE_26322_length_1349_cov_45.620690_g13819_i0.p1	Cell death	Peroxisome	Pxmp2 (ii)	PXMP2(ii)	3.14936	3.09629	5.56751	5.68518	6.67099	5.89304	3.12966	1.19e-05	***	0.34685	0.229739	5.94e-05	5.47e-05	3.01e-05	0.000179199	0.0540676
NODE_34305_length_943_cov_41.402299_g18911_i0.p1	Cell death	Peroxisome	Sod	SOD	-4.63752	-4.38946	-2.54412	-1.3841	-1.50895	-3.27973	-3.73199	0.000606329	***	0.0134456	0.00318022	0.198728	0.519882	0.425407	0.0922341	0.0324129
NODE_28949_length_1210_cov_955.667546_g15455_i0.p1	Cell death	Peroxisome	Prx	Peroxiredoxin (thioredoxin domain)	-0.789135	-1.3774	-1.60249	-0.893358	-3.26554	-1.11233	-0.208288	7.79e-14	***	0.398146	0.0213335	0.00623397	0.183507	3.52e-12	0.0683164	0.835688
NODE_24996_length_1419_cov_18.399703_g12983_i0.p1	Cell death	Peroxisome	Apx	Ascorbate peroxidase	-1.7337	-1.01413	-0.187897	-1.8905	0.715497	0.607117	0.957113	0.255956		0.682885	0.780795	0.96098	0.518255	0.804252	0.863352	0.815238
