## Supplementary Table S5 for "Breaching the diatom frustule: *Alteromonas macleodii* triggers protoplast emergence and programmed necrotic-like cell death in the oceanic diatom *Thalassiosira rotula*"

### Sheet: A mac_res h annot_Fig4
Protein ID	Assigned process/pathway (general)	Assigned process/pathway (specific)	Assigned process/pathway (specific 2)	Assigned gene acronym	Assigned gene name	COG	product	ko_terms	log2FoldChange_05h	log2FoldChange_10h	log2FoldChange_24h	log2FoldChange_26h	log2FoldChange_30h	log2FoldChange_48h	log2FoldChange_72h	padj_LTR	significance	padj_05h	padj_10h	padj_24h	padj_26h	padj_30h	padj_48h	padj_72h
AFS38851.1	Virulence	Motility and chemotaxis		FliC	FliC flagellin	Note=COG1344 Flagellin and related hook-associated proteins	putative flagellin	K02406	0.661006	0.0713824	0.346842	0.445584	0.971898	0.346372	0.629829	0.00857177	***	0.0682525	0.879767	0.351963	0.192779	0.00167677	0.341296	0.0682205
AFS38330.1	Virulence	Motility and chemotaxis		CheB	CheB	Note=COG2201 Chemotaxis response regulator containing a CheY-like receiver domain and a methylesterase domain	Two component CheB methylesterase	K03412	0.186321	1.12146	2.80811	2.46693	2.43088	2.19755	1.70154	3.3663e-13	***	0.8378	0.0759092	8.46503e-08	2.26858e-06	2.83486e-06	5.14197e-05	0.00263335
AFS38331.1	Virulence	Motility and chemotaxis		CheW	CheW	Note=COG0835 Chemotaxis signal transduction protein	CheW protein	K03408	0.822512	0.77151	3.18878	2.73868	2.71358	2.33761	1.77246	1.20433e-22	***	0.128818	0.148118	6.405e-14	1.21232e-10	1.54449e-10	1.58547e-07	8.96872e-05
AFS38332.1	Virulence	Motility and chemotaxis		Mcp	Mcp	Note=COG0840 Methyl-accepting chemotaxis protein	chemotaxis sensory transducer protein	K03406	0.844106	0.896314	3.04233	2.61947	2.51318	1.90255	1.83997	4.18437e-15	***	0.127744	0.0953224	1.17647e-11	5.9074e-09	2.13586e-08	7.36538e-05	8.52014e-05
AFS38323.1	Virulence	Motility and chemotaxis		CheY (ii)	CheY	Note=COG0784 FOG: CheY-like receiver	Response regulator receiver domain-containing protein (CheY)	K03413	0.377415	-0.706628	2.51654	2.06248	2.69496	2.78414	1.93214	1.01354e-08	***	0.728057	0.482516	0.000548436	0.00501638	0.00014085	0.000163309	0.0102243
AFS38326.1	Virulence	Motility and chemotaxis		CheA	CheA	Note=COG0643 Chemotaxis protein histidine kinase and related kinases	chemotaxis protein CheA	K03407	-0.4996	-0.457669	1.67451	1.09368	1.58759	1.32674	1.09918	8.89045e-14	***	0.334488	0.374471	2.61695e-05	0.00770978	5.05693e-05	0.00150584	0.00841059
AFS38327.1	Virulence	Motility and chemotaxis		CheY (i)	CheY	Note=COG0784 FOG: CheY-like receiver	chemotaxis protein CheY	K03413	-0.729643	-0.761595	2.49015	1.85805	2.45489	1.69896	1.76813	3.12096e-16	***	0.412888	0.371041	1.42083e-05	0.00136544	1.14975e-05	0.00482412	0.00351493
AFS38328.1	Virulence	Motility and chemotaxis		CheR	CheR	Note=COG1352 Methylase of chemotaxis methyl-accepting proteins	chemotaxis protein methyltransferase CheR	K00575	-0.792994	0.0584535	2.06402	1.18082	1.70279	1.47535	0.935021	1.89019e-11	***	0.21306	0.940145	1.59803e-05	0.0181429	0.000339131	0.00346555	0.0795792
AFS38444.1	Virulence	Motility and chemotaxis		RpoN	sigma 54	Note=COG0792 Predicted endonuclease distantly related to archaeal Holliday junction resolvase	Sigma-54 factor	K07460	1.58021	1.98733	2.39881	2.62421	2.47155	2.1387	2.72803	1.18412e-07	***	0.013774	0.000813233	1.6502e-05	8.98101e-07	3.74458e-06	0.000128071	6.50922e-07
AFS36998.1	Virulence	Biofilm and attachment		LpsS	lipopolysaccharide synthesis	Note=COG2148 Sugar transferases involved in lipopolysaccharide synthesis	lipopolysaccharide synthesis sugar transferase	K03606	-0.140129	0.286179	0.975845	0.6782	1.30486	1.19398	0.626187	1.19497e-22	***	0.664853	0.283554	3.92844e-06	0.00130012	4.33302e-11	1.06788e-08	0.00582165
AFS36999.1	Virulence	Biofilm and attachment		VpsM	polysaccharide export OMP VpsM		hypothetical protein	K20920	0.284549	0.598231	1.18053	1.07801	1.30708	1.24613	0.849966	6.27491e-15	***	0.311958	0.013774	4.27135e-08	3.30747e-07	2.79975e-10	1.08352e-08	0.000163104
AFS35771.1	Virulence	Biofilm and attachment		MshE	MshE (c-di-GMP binding)	Note=COG2804 Type II secretory pathway%2C ATPase PulE/Tfp pilus assembly pathway%2C ATPase PilB	putative mannose-sensitive agglutinin biogenesis protein MshE	K12276	1.23405	0.461843	1.21441	0.802852	0.76284	0.0688518	0.377211	2.13779e-07	***	5.34793e-05	0.193329	3.71701e-05	0.00733306	0.0098113	0.859972	0.276525
AFS36932.1	Virulence	Biofilm and attachment		Dgc/Pde	c-di-GMP metabolism	Note=COG5001 Predicted signal transduction protein containing a membrane domain%2C an EAL and a GGDEF domain	sensory box/GGDEF domain/EAL domain-containing protein	K20965	1.24254	1.42664	0.179005	0.324522	0.458043	1.05621	1.53252	5.65036e-34	***	2.09559e-10	8.3616e-14	0.458723	0.127501	0.0227716	9.10214e-08	4.34829e-16
AFS39051.1	Virulence	Biofilm and attachment		Hfq	Hfq RNA binding protein	Note=COG1923 Uncharacterized host factor I protein	RNA-binding protein Hfq	K03666	0.0655054	0.96277	0.82311	1.06112	0.627813	-0.272654	0.0410825	3.05146e-10	***	0.87333	0.000388798	0.00217577	4.68171e-05	0.0192784	0.378606	0.910006
AFS39254.1	Virulence	Biofilm and attachment		Fis	Fis DNA binding protein	Note=COG2901 Factor for inversion stimulation Fis%2C transcriptional activator	transcriptional activator Fis	K03557	0.32986	0.512172	0.77435	0.855157	1.05634	1.67277	2.01084	7.29474e-26	***	0.270249	0.0614069	0.00192142	0.000437979	8.27988e-06	5.2292e-12	2.56401e-18
AFS38130.1	Virulence	Biofilm and attachment		HslS	HSL		hypothetical protein		-0.708925	-1.02512	-0.999582	-1.20065	-1.27048	-1.32188	-1.74424	2.82871e-38	***	1.78644e-06	1.32405e-12	1.76e-12	3.38334e-19	3.26183e-21	8.91647e-20	1.47809e-30
AFS37768.1	Virulence	Biofilm and attachment		BON domain	BON domain containing secreted lipoprotein	Note=COG2823 Predicted periplasmic or secreted lipoprotein	hypothetical protein	K04065	4.67148	3.6355	2.45597	2.45584	4.88713	5.47877	2.18042	1.0364e-29	***	7.15063e-16	5.60803e-10	4.37202e-05	3.4662e-05	4.17112e-18	7.2119e-21	0.000348836
AFS38535.1	Virulence	Biofilm and attachment		Big-9 domain	Big-9 domain containing protein	Note=COG2931 RTX toxins and related Ca2+-binding proteins	hypothetical protein		2.33867	2.12155	1.95443	1.4995	2.22939	1.44059	1.3213	0.0206834	**	0.00517212	0.0113337	0.0165839	0.0667151	0.00348006	0.0873937	0.139954
AFS37199.1	Virulence	Ankyrins		Ank (i)	ankyrin (i)	Note=COG0666 FOG: Ankyrin repeat	ankyrin	K10380	-0.0364113	-0.419704	0.41029	0.13878	0.661041	-0.124767	0.342971	0.757068		0.977177	0.690599	0.657919	0.884729	0.400543	0.897556	0.715126
AFS38783.1	Virulence	Ankyrins		Ank (ii)	ankyrin (ii)	Note=COG0666 FOG: Ankyrin repeat	ankyrin	K06867	-1.19581	-0.165995	0.485569	1.18648	0.486781	0.672138	-1.72523	0.0275925	**	0.37411	0.907846	0.677376	0.224424	0.647207	0.531106	0.172456
AFS38774.1	Carbon metabolism	Protein degradation	Extracellular protease	S8P	peptidase S8/S53 subtilisin kexin sedolisin	Note=COG1404 Subtilisin-like serine proteases	peptidase S8/S53 subtilisin kexin sedolisin	K17734	0.805931	2.51926	2.99909	3.32634	3.7038	4.70151	4.56361	5.42477e-54	***	0.0588581	4.50997e-12	4.03034e-17	4.61556e-21	5.58941e-26	1.46385e-37	3.37707e-39
AFS38628.1	Carbon metabolism	Protein degradation	Extracellular protease	SerP	putative secreted serine protease	Note=COG1404 Subtilisin-like serine proteases	putative secreted serine protease	K14645	0.547909	-0.230354	3.16382	3.86383	3.5945	1.95095	1.15063	3.39652e-41	***	0.430862	0.767728	1.31404e-10	9.93003e-16	8.73745e-14	0.00019814	0.0423757
AFS38617.1	Carbon metabolism	Protein degradation	Extracellular protease	M12	metallo-peptidase M12		hypothetical protein		0.328209	0.646368	3.39212	3.37514	2.27651	-1.26546	-1.28028	2.86376e-122	***	0.403326	0.0601153	3.08225e-32	4.00342e-32	4.33231e-15	0.000129368	0.000100374
AFS39386.1	Carbon metabolism	Protein degradation	Extracellular protease	Plc	Papain-like cystein protease (TPR repeat 2396)	Note=COG2274 ABC-type bacteriocin/lantibiotic exporters%2C contain an N-terminal double-glycine peptidase domain	TPR repeat 2396 protein		-0.370306	0.929292	1.24482	1.7199	2.83658	2.80204	0.437585	2.83294e-06	***	0.832382	0.464056	0.264591	0.0867267	0.00221983	0.00341055	0.742827
AFS36470.1	Carbon metabolism	Protein degradation	Extracellular protease	TglP	Transglutaminase-like cysteine peptidase	Note=COG3672 Predicted periplasmic protein	hypothetical protein		0.234489	-0.048118	0.411659	0.667498	1.06087	1.46613	1.52556	1.35384e-12	***	0.587963	0.918274	0.248995	0.0403701	0.000527134	3.18493e-06	5.37369e-07
AFS36260.1	Carbon metabolism	Protein degradation		TbdR (i)	TBD receptor (i)	Note=COG1629 Outer membrane receptor proteins%2C mostly Fe transport	TonB-dependent receptor	K02014	0.627008	0.710735	1.8506	1.69742	0.90316	-0.424911	-0.130142	9.01592e-46	***	0.0109164	0.00290986	4.22337e-18	1.35686e-15	4.00416e-05	0.0924468	0.647583
AFS37949.1	Carbon metabolism	Protein degradation		TbdR (ii)	TBD receptor (ii)	Note=COG1629 Outer membrane receptor proteins%2C mostly Fe transport	TonB-dependent receptor	K02014	1.91164	2.57823	3.91601	3.75414	2.90304	2.10254	2.45102	4.31855e-48	***	2.21718e-09	6.76384e-17	2.30846e-39	1.13154e-36	3.89416e-22	4.22364e-11	1.26249e-15
AFS36317.1	Carbon metabolism	Protein degradation		SstT	serine/threonine transporter SstT	Note=COG3633 Na+/serine symporter	serine/threonine transporter SstT	K07862	1.23572	1.36456	1.11523	1.1161	0.720711	0.624766	0.137121	9.91825e-09	***	3.56616e-05	2.60625e-06	0.000128478	8.19792e-05	0.0134099	0.045731	0.718747
AFS38765.1	Carbon metabolism	Protein degradation		Sgd	succinylglutamate desuccinylase/aspartoacylase	Note=COG3608 Predicted deacylase	succinylglutamate desuccinylase/aspartoacylase	K06987	1.89997	2.12702	1.83826	2.16113	2.22518	2.07541	1.88897	7.45999e-16	***	6.37065e-11	7.14676e-14	1.09214e-10	3.26415e-15	3.94595e-16	3.32885e-13	3.83735e-11
AFS38273.1	Carbon metabolism	Protein degradation		GcsH	glycine cleavage system protein H	Note=COG0509 Glycine cleavage system H protein (lipoate-binding)	glycine cleavage system protein H	K02437	2.04432	2.43679	0.631723	-0.50406	-1.63021	-1.9549	-2.69961	7.24917e-172	***	2.62894e-17	1.4153e-24	0.015398	0.0579601	1.96036e-11	4.07866e-14	1.30539e-25
AFS37055.1	Carbon metabolism	Protein degradation		Mcc	methylcrotonyl-CoA carboxylase subunit alpha - leucine catabolism	Note=COG4770 Acetyl/propionyl-CoA carboxylase%2C alpha subunit	methylcrotonyl-CoA carboxylase subunit alpha	K01968	2.02577	1.32836	1.63038	0.972885	-1.57059	-0.398225	-1.79827	4.38997e-31	***	2.41743e-06	0.00305486	0.000126461	0.0285123	0.000286818	0.433965	0.000103684
AFS35732.1	Carbon metabolism	Assimilation	Gluconeogenesis	Fbp	fructose-1,6-bisphosphatase	Note=COG0158 Fructose-1%2C6-bisphosphatase	fructose-1%2C6-bisphosphatase	K03841	0.942998	1.1381	0.785267	0.849653	0.0218794	-0.0906269	-0.300412	5.35824e-17	***	0.000163092	2.2685e-06	0.00135524	0.000362477	0.94255	0.767395	0.289457
AFS37218.1	Carbon metabolism	Assimilation	Glyoxylate	PpsA	phosphoenolpyruvate synthase	Note=COG0574 Phosphoenolpyruvate synthase/pyruvate phosphate dikinase	phosphoenolpyruvate synthase	K01007	1.51168	0.7446	1.01398	0.915906	0.326669	0.226213	0.46327	0.00108533	***	0.00031743	0.102099	0.0157378	0.0302996	0.473996	0.64987	0.306179
AFS38120.1	Carbon metabolism	Assimilation	Glyoxylate	Isl	isocitrate lyase	Note=COG2224 Isocitrate lyase	isocitrate lyase	K01637	-1.15434	-1.49283	0.105279	1.65839	0.533327	1.78922	4.14567	1.2423e-13	***	0.302174	0.158904	0.928785	0.08674	0.616443	0.073361	2.97112e-06
AFS38122.1	Carbon metabolism	Assimilation	Gluconeogenesis	GlcB	malate synthase G	Note=COG2225 Malate synthase	malate synthase G	K01638	-0.210357	0.0113545	0.466434	1.01375	0.771248	1.97851	3.87046	7.51302e-21	***	0.827619	0.988864	0.538743	0.132408	0.253389	0.002448	7.42623e-11
AFS37675.1	Carbon metabolism	Fatty acid degradation		Lpl	lysophospholipase	Note=COG2755 Lysophospholipase L1 and related esterases	hypothetical protein		1.02401	0.638559	2.01699	2.29919	2.26822	2.10244	1.70777	5.53876e-10	***	0.0981097	0.3395	6.81472e-05	1.96252e-06	2.39859e-06	2.6571e-05	0.00118003
AFS37670.1	Carbon metabolism	Fatty acid degradation		Acd (i)	acyl-CoA dehydrogenase (i)	Note=COG1960 Acyl-CoA dehydrogenases	acyl-CoA dehydrogenase	K00249	2.50795	1.98141	2.50297	2.26702	2.39124	3.42409	4.09777	5.65276e-47	***	4.60846e-15	1.07699e-09	1.54054e-15	3.43495e-13	1.19771e-14	2.97443e-27	1.46798e-41
AFS35658.1	Carbon metabolism	Fatty acid degradation		Acd (ii)	acyl-CoA dehydrogenase (ii)	Note=COG1960 Acyl-CoA dehydrogenases	Acyl-CoA dehydrogenase	K00249	4.58197	3.7566	2.89963	2.62873	3.29823	3.82726	2.95034	1.33192e-10	***	3.99354e-08	1.0195e-05	0.000818052	0.00210939	6.40274e-05	3.77192e-06	0.000674953
AFS37130.1	Carbon metabolism	Fatty acid degradation		Hadh	3-hydroxyacyl-CoA dehydrogenase	Note=COG1024 Enoyl-CoA hydratase/carnithine racemase	3-hydroxyacyl-CoA dehydrogenase	K07516	2.40237	2.15401	1.97045	1.86008	2.20582	3.51832	3.59112	1.52946e-58	***	9.53637e-23	1.40201e-18	6.52185e-16	1.57755e-14	3.60899e-20	1.54264e-45	3.00989e-52
AFS37131.1	Carbon metabolism	Fatty acid degradation		Acat	acetyl-CoA acetyltransferase	Note=COG0183 Acetyl-CoA acetyltransferase	acetyl-CoA acetyltransferase	K00626	0.915833	1.05092	1.46687	1.15328	1.39664	2.7812	3.50307	5.95854e-42	***	0.0150199	0.00386837	1.54432e-05	0.000752318	2.7901e-05	1.41014e-16	3.55802e-28
AFS37778.1	Carbon metabolism	Carbohydrate degradation	Pectin	Kdul	5-keto-4-deoxyuronate isomerase	Note=COG3717 5-keto 4-deoxyuronate isomerase	5-keto-4-deoxyuronate isomerase	K01815	2.46822	2.16736	2.28278	3.06763	3.1325	3.2645	3.78821	0.000111245	***	0.0238246	0.0496369	0.0281799	0.00125276	0.000832642	0.000613859	6.06698e-05
AFS37793.1	Carbon metabolism	Carbohydrate degradation	Pectin	Pme	pectinesterase	Note=COG4677 Pectin methylesterase	pectinesterase	K01051	0.218154	-1.11566	-0.340419	-0.00944628	0.249691	0.289219	0.420707	0.110975		0.789564	0.103007	0.62283	0.992893	0.687531	0.652486	0.516437
AFS36328.1	Carbon metabolism	Carbohydrate degradation	Pectin	Pel	pectate lyase	Note=COG3866 Pectate lyase	pectate lyase		-0.128799	-0.783078	-1.14534	-0.253084	-0.287395	-0.434045	-0.743966	0.325475		0.874345	0.220531	0.0511745	0.688223	0.636772	0.483946	0.222936
AFS35793.1	Carbon metabolism	Carbohydrate degradation	Gal and xyl	GH2	beta-D-galactosidase	Note=COG3250 Beta-galactosidase/beta-glucuronidase	beta-D-galactosidase	K01190	1.13893	1.13909	0.604326	0.577682	1.08469	1.71637	2.07975	4.47131e-26	***	5.10558e-06	3.75806e-06	0.0200168	0.0220011	3.7653e-06	5.39648e-13	1.19441e-19
AFS39095.1	Carbon metabolism	Carbohydrate degradation	Gal and xyl	GH31	alpha-xylosidase	Note=COG1501 Alpha-glucosidases%2C family 31 of glycosyl hydrolases	glycoside hydrolase family protein	K01811	-0.384212	0.649988	1.06347	1.14774	0.875186	1.34633	1.5951	9.67054e-05	***	0.605248	0.283554	0.0428639	0.0220011	0.0834676	0.00786929	0.00135279
AFS39097.1	Carbon metabolism	Carbohydrate degradation	Gal and xyl	TbdT (i)	TBDT of xyloglucans	Note=COG1629 Outer membrane receptor proteins%2C mostly Fe transport	TonB-dependent receptor	K02014	-1.04116	-0.91236	0.623642	1.13996	0.0691708	0.934905	0.897341	3.72452e-14	***	0.0242801	0.0433919	0.12879	0.00192613	0.879396	0.0163881	0.0226427
AFS37589.1	Carbon metabolism	Carbohydrate degradation	Sucrose	GH13 (i)	sucrose phosphorylase	Note=COG0366 Glycosidases	putative sucrose phosphorylase	K00690	1.0654	0.344788	1.46168	1.46686	2.06528	2.5694	1.29777	5.69308e-18	***	0.0150199	0.517569	0.000200192	0.000114368	1.62556e-08	5.30598e-12	0.00133501
AFS37927.1	Carbon metabolism	Carbohydrate degradation	Alpha-glucan	GH13 (ii)	alpha-amylase	Note=COG0366 Glycosidases	alpha-amylase		0.520121	0.0125288	0.331197	0.428339	1.04096	2.42469	1.08193	1.78675e-28	***	0.181987	0.979263	0.391271	0.220329	0.000847386	1.69798e-15	0.000991385
AFS38175.1	Carbon metabolism	Carbohydrate degradation	Alpha-glucan	TbdT (ii)	TBDT of alpha-glucans	Note=COG1629 Outer membrane receptor proteins%2C mostly Fe transport	TonB-dependent receptor	K02014	-0.187051	-0.581824	2.32127	2.33429	2.45999	2.14114	0.672407	6.08596e-25	***	0.791953	0.322146	1.52683e-07	9.62865e-08	1.3812e-08	3.15605e-06	0.189783
AFS39417.1	Carbon metabolism	Carbohydrate degradation	Laminarin	GH1 (i)	1,3-?-glucosidases (i) - laminarin PUL	Note=COG2723 Beta-glucosidase/6-phospho-beta-glucosidase/beta-galactosidase	beta-glucosidase	K01223	0.180499	0.962002	-1.04592	-1.4574	-0.754854	0.690924	2.38363	1.99325e-60	***	0.699317	0.00476792	0.00297249	9.50281e-06	0.0238541	0.045731	2.68644e-15
AFS39105.1	Carbon metabolism	Carbohydrate degradation	Laminarin	GH1 (ii)	1,3-?-glucosidases (ii) - laminarin PUL	Note=COG2723 Beta-glucosidase/6-phospho-beta-glucosidase/beta-galactosidase	beta-glucosidase	K05350	0.729077	1.32204	0.485527	0.293425	0.41459	0.928769	1.73569	6.7524e-27	***	0.00137425	2.04562e-10	0.0333283	0.208533	0.0588469	1.79796e-05	6.80395e-18
AFS39103.1	Carbon metabolism	Carbohydrate degradation	Laminarin	GH3 (i)	1,4-?-glucosidase (i) - laminarin PUL	Note=COG1472 Beta-glucosidase-related glycosidases	glucan 1%2C4-beta-glucosidase	K05349	-0.702796	0.28674	-0.939879	-1.09581	-0.580868	0.948013	2.18203	7.03536e-43	***	0.0670143	0.503885	0.00728288	0.00127577	0.0991565	0.00782753	9.14878e-12
AFS39099.1	Carbon metabolism	Carbohydrate degradation	Laminarin	GH3 (ii)	1,4-?-glucosidase (ii) - laminarin PUL	Note=COG2273 Beta-glucanase/Beta-glucan synthetase	glucan endo-1%2C3-beta-D-glucosidase		-0.670157	-0.0255829	-0.6498	-0.997885	-0.725329	0.443634	1.92192	8.5338e-40	***	0.0490703	0.957111	0.0441695	0.00110046	0.0188917	0.193365	3.0964e-11
AFS39416.1	Carbon metabolism	Carbohydrate degradation	Laminarin	TbdT (iii)	TBDT (carbon responsive)(i) - laminarin PUL	Note=COG1629 Outer membrane receptor proteins%2C mostly Fe transport	TonB-dependent receptor		-1.54351	-0.557316	-0.627164	-0.399807	-0.904312	0.0366739	2.69818	3.08697e-91	***	7.24235e-07	0.0992762	0.0490733	0.218754	0.00231525	0.925483	1.65546e-22
AFS39100.1	Carbon metabolism	Carbohydrate degradation	Laminarin	TbdT (iv)	TBDT (carbon responsive)(ii) - laminarin PUL	Note=COG1629 Outer membrane receptor proteins%2C mostly Fe transport	TonB-dependent receptor		-2.38996	-0.936923	-0.942547	-1.18605	-0.919921	0.501134	2.20249	2.10519e-33	***	4.37217e-07	0.0684866	0.055187	0.0125672	0.0529124	0.347711	8.10247e-07
AFS39352.1	Respiration and redox cofactors	Heme-related		CoxI	cytochrome c oxidase I	Note=COG0843 Heme/copper-type cytochrome/quinol oxidases%2C subunit 1	cytochrome c oxidase subunit I	K02274	-0.100521	-0.158866	4.22155	4.53558	4.2413	2.88165	3.39758	5.24005e-75	***	0.881692	0.794734	2.73378e-27	1.08559e-31	8.80984e-28	2.7273e-12	5.56225e-18
AFS39353.1	Respiration and redox cofactors	Heme-related		CoxII	cytochrome c oxidase II	Note=COG1622 Heme/copper-type cytochrome/quinol oxidases%2C subunit 2	Cytochrome c oxidase%2C subunit II	K02275	1.25058	0.271335	5.35747	6.01371	5.57343	4.69608	4.77849	4.11861e-121	***	0.0138368	0.67812	4.61494e-39	1.32031e-49	1.2691e-42	1.14483e-28	2.97509e-31
AFS39350.1	Respiration and redox cofactors	Heme-related		CoxIII	cytochrome c oxidase III	Note=COG1845 Heme/copper-type cytochrome/quinol oxidase%2C subunit 3	Cytochrome c oxidase subunit III	K02276	-0.863108	-0.374968	4.0286	4.22531	4.07371	2.49124	3.07888	9.82388e-69	***	0.116865	0.526942	6.09449e-23	2.011e-25	1.06104e-23	1.04585e-08	8.44259e-14
AFS39351.1	Respiration and redox cofactors	Heme-related		CtaG	cytochrome C oxidase assembly protein	Note=COG3175 Cytochrome oxidase assembly factor	cytochrome C oxidase assembly protein	K02258	1.72656	0.90855	4.80739	5.16974	4.94373	3.35876	4.4173	1.26594e-51	***	0.0120894	0.242092	2.96878e-17	4.2635e-20	1.53046e-18	1.38571e-08	9.93529e-15
AFS39345.1	Respiration and redox cofactors	Heme-related		CtaB	protoheme IX farnesyltransferase	Note=COG0109 Polyprenyltransferase (cytochrome oxidase assembly factor)	protoheme IX farnesyltransferase	K02257	1.26944	1.45947	5.15357	5.11293	5.28617	3.56102	4.27818	4.21298e-60	***	0.064343	0.0245638	3.03302e-22	3.98946e-22	1.12986e-23	1.11592e-10	1.55939e-15
AFS36118.1	Respiration and redox cofactors	Heme-related		NasA	nitrate reductase nasA	Note=COG0243 Anaerobic dehydrogenases%2C typically selenocysteine-containing	nitrate reductase	K00372	0.293915	0.36677	1.0897	1.50442	1.44052	1.65246	1.31771	4.68993e-09	***	0.606048	0.4813	0.00664652	4.33322e-05	8.58373e-05	1.13373e-05	0.000854314
AFS36116.1	Respiration and redox cofactors	Heme-related		NirB	nitrite reductase nirB	Note=COG1251 NAD(P)H-nitrite reductase	nitrite reductase	K00362	2.00187	2.28245	3.5884	2.50703	3.06584	3.14565	2.5509	0.0177166	**	0.143706	0.0762702	0.00127791	0.0292371	0.00513762	0.00513262	0.0348134
AFS36119.1	Respiration and redox cofactors	Heme-related		CobA	cobA	Note=COG0007 Uroporphyrinogen-III methylase	multifunctional protein	K02303	0.620609	1.1342	0.832874	1.46954	2.53529	4.08883	1.78747	2.56782e-07	***	0.716732	0.421115	0.548442	0.210664	0.0175433	8.63983e-05	0.13884
AFS38906.1	Respiration and redox cofactors	Siderophores		TbdT	TBDT (Fe responsive)	Note=COG1629 Outer membrane receptor proteins%2C mostly Fe transport	TonB dependent outer membrane receptor	K02014	2.06454	1.63472	1.44897	1.51243	1.56059	1.79013	0.163318	0.000571422	***	0.00094677	0.0110462	0.021403	0.012358	0.00831716	0.00317665	0.852972
AFS37171.1	Respiration and redox cofactors	Siderophores		TbdR	TBD receptor (iv)	Note=COG1629 Outer membrane receptor proteins%2C mostly Fe transport	TonB-dependent siderophore receptor	K02014	1.82228	0.997829	0.548398	0.81285	0.536116	0.425976	0.30251	1.7088e-08	***	9.4775e-07	0.0146709	0.204941	0.0338538	0.17392	0.321931	0.531919
AFS37474.1	Respiration and redox cofactors	Siderophores		LucA	petrobactin biosynthesis IucA/IucC	Note=COG4264 Siderophore synthetase component	IucA/IucC family protein	K23374	0.684894	0.344585	0.539574	0.42468	1.25176	0.286766	0.742545	0.772977		0.554617	0.775056	0.611162	0.676727	0.151089	0.786194	0.467724
AFS37473.1	Respiration and redox cofactors	Siderophores		Luc	petrobactin biosynthesis	Note=COG4264 Siderophore synthetase component	putative Siderophore biosynthesis protein (iucA%2C rhbC%2C rhsC)	K23372	1.44038	1.09656	1.70604	1.54484	1.35929	1.96668	1.68219	0.681271		0.29082	0.440732	0.157231	0.185218	0.240829	0.0869919	0.168427
AFS37173.1	Respiration and redox cofactors	Siderophores		PepS	permease	Note=COG3182 Uncharacterized iron-regulated membrane protein	Aspartate kinase		2.04926	1.35326	1.44984	1.53663	1.8935	0.717758	0.975638	0.00142883	***	0.00097718	0.0420699	0.0207781	0.0101285	0.000977029	0.292983	0.154616
AFS37164.1	Respiration and redox cofactors	Siderophores		FeO	2OG-Fe(II) oxygenase	Note=COG3751 Predicted proline hydroxylase	oxidoreductase%2C 2OG-Fe(II) oxygenase family protein	K07394	2.65828	3.08484	1.51164	1.27401	1.49129	1.7298	2.15219	1.78436e-42	***	2.17857e-19	1.24856e-26	1.08999e-06	2.75e-05	5.32869e-07	1.38571e-08	5.19942e-13
AFS39209.1	Respiration and redox cofactors	Siderophores		Thal	tryptophan halogenase		putative tryptophan halogenase	K14266	2.0798	1.77695	-1.99484	-1.6037	-0.830807	-1.46406	0.00238064	2.71675e-47	***	1.15245e-06	3.8359e-05	0.000284839	0.000667634	0.0753809	0.00432047	0.997373
AFS39210.1	Respiration and redox cofactors	Siderophores		SapC	permease SapC		SapC-like protein		2.51858	2.67338	-0.610458	0.31156	0.177986	-0.00768532	0.0588706	2.72144e-29	***	5.94283e-07	6.29969e-08	0.36648	0.611058	0.779546	0.990828	0.939432
AFS39211.1	Respiration and redox cofactors	Siderophores		Duf (i)	DUF6445-containing protein		hypothetical protein		1.3902	2.13294	-0.446513	-0.368953	-0.886285	-0.886518	-0.40178	9.45276e-06	***	0.18211	0.0234935	0.720836	0.746463	0.39551	0.437336	0.750702
AFS39214.1	Respiration and redox cofactors	Siderophores		Duf (ii)	DUF4913-containing protein		hypothetical protein		1.96936	2.07151	-0.37851	0.452733	-0.539763	-0.345418	-0.656635	9.99497e-09	***	0.0123721	0.00704395	0.711816	0.602406	0.535685	0.715213	0.516465
AFS36853.1	Respiration and redox cofactors	Siderophores		Dps	DNA-binding protein from starved cells	Note=COG0783 DNA-binding ferritin-like protein (oxidative damage protectant)	stress response DNA-binding protein Dps	K04047	3.1392	2.57625	2.47056	1.75429	4.48459	4.95	1.56602	9.91155e-30	***	3.6607e-06	0.000191443	0.000263085	0.0111486	7.85877e-13	9.29917e-15	0.0338823
AFS38597.1	Respiration and redox cofactors	PQQ-related		PqqB	pqqB	Note=COG1235 Metal-dependent hydrolases of the beta-lactamase superfamily I	pyrroloquinoline quinone biosynthesis protein PqqB	K06136	1.53754	2.08166	4.37505	4.94779	4.98332	4.46024	5.22772	3.60039e-12	***	0.111924	0.0215239	6.79539e-08	6.69699e-10	3.934e-10	1.16118e-07	4.99088e-11
AFS38598.1	Respiration and redox cofactors	PQQ-related		PqqC	pqqC	Note=COG5424 Pyrroloquinoline quinone (Coenzyme PQQ) biosynthesis protein C	pyrroloquinoline quinone biosynthesis protein PqqC	K06137	1.76629	2.77213	5.38893	6.21163	6.0181	5.45788	6.28247	4.16963e-14	***	0.117963	0.00712617	7.64008e-09	1.59156e-11	5.81734e-11	1.48832e-08	7.2991e-12
AFS38599.1	Respiration and redox cofactors	PQQ-related		PqqD	pqqD		pyrroloquinoline quinone biosynthesis protein PqqD	K06138	0.464611	2.03496	5.44158	6.37706	6.30768	5.61117	6.1615	3.36214e-10	***	0.839249	0.211205	3.93381e-05	8.9721e-07	1.01842e-06	2.92586e-05	2.14176e-06
AFS38600.1	Respiration and redox cofactors	PQQ-related		PqqE	pqqE	Note=COG0535 Predicted Fe-S oxidoreductases	pyrroloquinoline quinone biosynthesis protein PqqE	K06139	2.45458	3.61605	6.33413	6.9989	7.09607	6.21549	7.50421	2.42437e-16	***	0.0473069	0.00149829	1.5292e-09	1.6045e-11	6.41141e-12	7.5291e-09	3.19215e-13
AFS36623.1	Respiration and redox cofactors	PQQ-related		Adh (i)	alcohol dehydrogenase (i)	Note=COG4993 Glucose dehydrogenase	Quinoprotein ethanol dehydrogenase precursor (QEDH)	K00114	-0.327696	0.00693834	6.31942	7.88972	7.86569	1.79493	4.69669	2.76951e-21	***	0.853242	0.996068	1.17046e-08	4.54918e-13	4.49176e-13	0.159481	2.86248e-05
AFS38589.1	Respiration and redox cofactors	PQQ-related		Adh (ii)	alcohol dehydrogenase (ii)	Note=COG4993 Glucose dehydrogenase	methanol/ethanol family PQQ-dependent dehydrogenase	K00117	-0.148684	1.453	4.81691	5.3813	4.1226	6.11271	6.70449	1.91532e-19	***	0.920254	0.182138	1.14284e-07	2.06857e-09	5.53337e-06	5.49772e-11	3.24383e-14
AFS38609.1	Respiration and redox cofactors	PQQ-related		Aldh (iii)	aldehyde dehydrogenase NAD-dependent	Note=COG1012 NAD-dependent aldehyde dehydrogenases	aldehyde dehydrogenase family protein	K00138	0.851302	2.96734	7.03683	8.12474	7.76671	6.31248	7.76338	2.61101e-14	***	0.580732	0.0148396	1.18431e-10	5.64421e-14	6.41684e-13	4.07299e-08	6.07733e-13
AFS38587.1	Respiration and redox cofactors	PQQ-related		PedF	cytochrome-c PedF	Note=COG2010 Cytochrome c%2C mono- and diheme variants	cytochrome c-550		2.37753	4.35237	8.05294	8.70186	8.3905	7.35191	7.91526	1.62825e-11	***	0.108847	0.00104396	6.06136e-11	1.07957e-12	5.89673e-12	1.02833e-08	9.63815e-11
