## Supplementary Table S6 for "Breaching the diatom frustule: *Alteromonas macleodii* triggers protoplast emergence and programmed necrotic-like cell death in the oceanic diatom *Thalassiosira rotula*"

### Sheet: A mac_Suppl extra genes
Protein ID	Assigned process/pathway (general)	Assigned gene acronym	Assigned gene name	CAZyme classification	COG	product	ko_terms	log2FoldChange_05h	log2FoldChange_10h	log2FoldChange_24h	log2FoldChange_26h	log2FoldChange_30h	log2FoldChange_48h	log2FoldChange_72h	padj_LTR	significance	padj_05h	padj_10h	padj_24h	padj_26h	padj_30h	padj_48h	padj_72h
AFS35772.1	Type II secretion system		F family protein		Note=COG1459 Type II secretory pathway%2C component PulF	putative mannose-sensitive agglutinin biogenesis protein MshG	K12278	-1.39481	-1.61793	-1.74795	-2.38839	-1.96645	-2.38845	-2.80339	9.07884e-51	***	8.52964e-10	5.91617e-13	3.02376e-15	2.21533e-28	8.71976e-20	5.66245e-25	1.86344e-34
AFS35776.1	Type II secretion system	GspH	GspH family protein			putative mannose-sensitive agglutinin biogenesis protein MshC	K10926	-1.42282	-2.01842	-2.12579	-2.10773	-1.97152	-1.34608	-2.12645	2.41355e-09	***	0.00148479	4.53144e-06	8.10841e-07	1.51305e-07	8.01533e-07	0.00169607	1.56069e-06
AFS35778.1	Type II secretion system	GspH	GspH family protein			Tfp pilus assembly protein PilW	K12285	-0.413157	-2.03686	-1.02858	-1.00475	-1.18642	-1.09023	-1.65263	0.00296198	***	0.546794	0.000562124	0.0676015	0.0590544	0.021943	0.0514053	0.00416818
AFS38316.1	Type II secretion system		F family protein		Note=COG1459 Type II secretory pathway%2C component PulF	type IV pilus biogenesis protein PilC	K02653	-1.12318	-1.31973	-1.58739	-1.46954	-0.986271	-0.114622	-0.0880031	6.58206e-17	***	0.000191801	7.22437e-06	3.90907e-08	3.8271e-08	0.000227797	0.72723	0.806731
AFS39270.1	Type II secretion system	GspC	protein GspC		Note=COG3031 Type II secretory pathway%2C component PulC	general secretion pathway protein C	K02452	-0.427138	-0.33002	-0.388261	-0.643949	-0.831005	-1.80944	-0.914228	8.74243e-19	***	0.0518365	0.136374	0.0603837	0.00064126	7.14333e-06	9.50604e-19	5.48547e-06
AFS39271.1	Type II secretion system	GspD	secretin GspD		Note=COG1450 Type II secretory pathway%2C component PulD	general secretion pathway protein D	K02453	0.122142	0.329967	0.366015	0.449411	-0.061564	-1.06967	-0.327781	3.4157e-21	***	0.604444	0.0878183	0.0443654	0.0095669	0.767554	2.09834e-09	0.0860001
AFS39272.1	Type II secretion system	GspE	ATPase GspE		Note=COG2804 Type II secretory pathway%2C ATPase PulE/Tfp pilus assembly pathway%2C ATPase PilB	type II secretory pathway%2C ATPase PulE-like protein	K02454	0.589617	0.621196	0.967742	1.01198	0.534342	-0.876832	0.226511	6.55408e-35	***	0.00181744	0.000755178	1.45301e-08	1.00495e-09	0.00200723	3.72842e-06	0.267555
AFS39273.1	Type II secretion system	GspF	inner membrane protein GspF		Note=COG1459 Type II secretory pathway%2C component PulF	general secretion pathway protein F	K02455	-0.0829582	0.13826	0.0677203	-0.117478	-0.534258	-1.83418	-0.485923	6.75298e-11	***	0.848147	0.715487	0.858196	0.73025	0.0609204	4.38198e-09	0.131291
AFS39274.1	Type II secretion system	GspG	major pseudopilin GspG		Note=COG2165 Type II secretory pathway%2C pseudopilin PulG	general secretion pathway protein G	K02456	-0.729406	-0.952647	0.101286	0.0107643	-0.580301	-1.12187	-0.677152	1.03978e-05	***	0.0521862	0.00812976	0.807583	0.98258	0.0741814	0.00103177	0.0593405
AFS39275.1	Type II secretion system	GspH	minor pseudopilin GspH		Note=COG2165 Type II secretory pathway%2C pseudopilin PulG	putative general secretion pathway protein H	K02457	-1.24308	-0.916381	-0.677457	-0.753457	-1.42235	-1.74052	-1.40721	6.53594e-09	***	0.000126536	0.00439556	0.0310421	0.0110196	7.09972e-07	2.77187e-08	8.64954e-06
AFS39276.1	Type II secretion system	GspI	minor pseudopilin GspI		Note=COG2165 Type II secretory pathway%2C pseudopilin PulG	general secretion pathway protein I	K02458	-0.795551	-0.450789	-0.381935	-0.672701	-0.472216	-2.95291	-0.614993	0.000320167	***	0.205154	0.485134	0.527298	0.201207	0.370771	1.10019e-05	0.298274
AFS39277.1	Type II secretion system	GspJ	minor pseudopilin GspJ		Note=COG4795 Type II secretory pathway%2C component PulJ	general secretion pathway protein J	K02459	-0.947596	-0.0511002	-0.558037	-1.08851	-1.23076	-2.41253	-0.742894	1.47185e-06	***	0.0591055	0.937184	0.249415	0.0119288	0.00378169	7.55315e-07	0.124585
AFS39278.1	Type II secretion system	GspK	minor pseudopilin GspK		Note=COG3156 Type II secretory pathway%2C component PulK	putative general secretion pathway protein	K02460	-0.57733	-0.679224	-0.811049	-0.844741	-1.07539	-1.64544	-1.13327	2.79488e-05	***	0.114493	0.0528684	0.0140305	0.0066618	0.000408	7.00502e-07	0.000746971
AFS39279.1	Type II secretion system	GspL	protein GspL		Note=COG3297 Type II secretory pathway%2C component PulL	general secretion pathway protein L	K02461	-0.594982	-0.474293	-0.368235	-0.346466	-0.667051	-1.19692	-0.993729	0.000602603	***	0.0663984	0.143324	0.245779	0.253895	0.0176134	4.7654e-05	0.000861075
AFS39280.1	Type II secretion system		protein M		Note=COG3149 Type II secretory pathway%2C component PulM	general secretion pathway protein M	K02462	-0.27306	-0.175002	0.23755	0.356872	-0.0501567	-1.02623	0.04839	0.00394429	***	0.593979	0.726952	0.586329	0.35953	0.906124	0.0103468	0.925562
AFS39281.1	Type II secretion system		protein N			putative general secretion pathway protein N	K02463	-0.702761	-0.681667	-0.570665	-0.630726	-1.28165	-1.33254	-0.95844	0.000680128	***	0.0658213	0.0680662	0.113366	0.0625437	6.99517e-05	0.00012687	0.00728732
AFS35964.1	Tat secretion pathway	TatA			Note=COG1826 Sec-independent protein secretion pathway components	twin arginine translocase protein A	K03116	0.287182	0.780793	0.419526	0.320206	0.499697	0.0603895	0.471675	0.0447261	**	0.385993	0.00519961	0.148954	0.272916	0.0656481	0.860494	0.0993979
AFS35965.1	Tat secretion pathway	Tat			Note=COG1826 Sec-independent protein secretion pathway components	sec-independent translocase	K03117	-0.550908	-0.0827549	-0.952387	-0.559328	-1.03169	-1.13403	-1.09736	0.000739514	***	0.194714	0.869727	0.0118639	0.136615	0.00346664	0.00268898	0.0043515
AFS35966.1	Tat secretion pathway	TatC			Note=COG0805 Sec-independent protein secretion pathway component TatC	Sec-independent periplasmic protein translocation protein TatC	K03118	-0.573929	-0.447052	-0.541118	-0.589741	-0.684459	-0.723094	-0.660525	0.00146733	***	0.00594058	0.0322026	0.00591654	0.00144254	0.000169343	0.000197218	0.000874636
AFS35946.1	Sec general secretion pathway	SecB			Note=COG1952 Preprotein translocase subunit SecB	preprotein translocase subunit SecB	K03071	-0.123114	0.0972479	-0.679224	-0.45092	-1.24409	-1.7722	-1.18849	2.755e-27	***	0.683258	0.734749	0.00192306	0.0420256	1.34553e-09	6.98366e-16	3.23694e-08
AFS36257.1	Sec general secretion pathway	SecD			Note=COG0342 Preprotein translocase subunit SecD	bifunctional preprotein translocase subunit SecD/SecF	K12257	-1.42211	-1.52715	-3.03981	-3.04811	-2.88313	-3.03899	-3.56958	1.65939e-29	***	0.000676608	0.000193562	2.55083e-13	3.27484e-15	7.48606e-14	5.39648e-13	2.15439e-15
AFS36712.1	Sec general secretion pathway	Srp			Note=COG0541 Signal recognition particle GTPase	signal recognition particle protein	K03106	-0.454842	-0.432239	-0.883308	-0.69888	-0.833792	-0.514519	-0.356372	1.2707e-11	***	0.00305045	0.00450199	3.56174e-10	3.66822e-07	8.24034e-10	0.000490386	0.0180074
AFS37271.1	Sec general secretion pathway	SecG			Note=COG1314 Preprotein translocase subunit SecG	protein-export membrane protein secG	K03075	-0.441281	-0.0578159	-0.762714	-0.955625	-1.11626	-1.05913	-0.60119	5.44491e-19	***	0.01981	0.808917	8.74875e-06	1.04167e-08	1.30853e-11	1.61112e-09	0.000568988
AFS38099.1	Sec general secretion pathway	SecF			Note=COG0341 Preprotein translocase subunit SecF	protein-export membrane protein SecF	K03074	-0.929268	-0.785034	-1.23778	-1.37912	-1.86605	-1.77761	-1.47821	3.02276e-26	***	1.86825e-05	0.00029469	2.42829e-09	4.62756e-12	8.82643e-21	1.06546e-16	2.37402e-12
AFS38100.1	Sec general secretion pathway	SeD			Note=COG0342 Preprotein translocase subunit SecD	preprotein translocase subunit SecD	K03072	-0.547462	-0.465748	-0.689906	-0.586125	-1.07924	-1.00186	-0.559938	1.0126e-09	***	0.00445577	0.0153062	0.000122722	0.000798495	1.64998e-10	3.01555e-08	0.00235612
AFS38334.1	Sec general secretion pathway	SecA			Note=COG0653 Preprotein translocase subunit SecA (ATPase%2C RNA helicase)	preprotein translocase subunit SecA	K03070	-1.2674	-1.07727	-0.887404	-1.15266	-1.82766	-2.10479	-1.81151	6.68344e-29	***	8.19911e-09	9.91858e-07	4.9022e-05	5.06236e-08	1.48068e-18	3.34973e-21	4.42159e-17
AFS39004.1	Sec general secretion pathway	SecE			Note=COG0690 Preprotein translocase subunit SecE	Preprotein translocase subunit SecE	K03073	-0.922325	-0.73065	-0.960417	-0.921922	-1.21705	-0.956409	-0.553022	5.76536e-15	***	6.53474e-08	2.18134e-05	6.82093e-09	1.49889e-08	3.53763e-14	2.67762e-08	0.0013168
AFS35600.1	CAZymes			CBM50	Note=COG1652 Uncharacterized protein containing LysM domain	Peptidoglycan-binding LysM		1.30021	1.46754	1.47119	1.58499	1.79321	2.00168	2.37421	3.27087e-22	***	1.15245e-06	1.49945e-08	7.4016e-09	1.22109e-10	1.72775e-13	1.88603e-15	2.62508e-22
AFS35725.1	CAZymes			GT1	Note=COG1819 Glycosyl transferases%2C related to UDP-glucuronosyltransferase	glycosyl transferase family protein		-1.44568	-0.404484	-0.838483	-0.445182	-0.311868	0.462353	-0.351026	0.0685743	*	0.0542343	0.604436	0.223508	0.502497	0.641367	0.483946	0.637624
AFS35756.1	CAZymes			GH36	Note=COG3345 Alpha-galactosidase	glycoside hydrolase%2C clan GH-D	K07407	-1.02045	-0.885513	-0.110019	0.453926	0.233172	1.40254	0.773829	2.38609e-17	***	0.00946827	0.0219578	0.806914	0.207158	0.535352	2.54621e-05	0.0278425
AFS35793.1	CAZymes			GH2	Note=COG3250 Beta-galactosidase/beta-glucuronidase	beta-D-galactosidase	K01190	1.13893	1.13909	0.604326	0.577682	1.08469	1.71637	2.07975	4.47131e-26	***	5.10558e-06	3.75806e-06	0.0200168	0.0220011	3.7653e-06	5.39648e-13	1.19441e-19
AFS35796.1	CAZymes			GT5	Note=COG0297 Glycogen synthase	glycogen synthase	K00703	0.108533	0.587511	0.632272	0.955371	1.02003	0.818542	0.663699	2.10987e-06	***	0.786588	0.0393881	0.0187539	9.92459e-05	2.52114e-05	0.00160571	0.0146786
AFS35826.1	CAZymes			GH37	Note=COG1626 Neutral trehalase	trehalase	K01194	-3.52634	-6.71664	-5.67215	-5.46886	-5.01521	-5.48301	-5.42799	5.99484e-70	***	2.79246e-11	2.14129e-29	2.25539e-25	3.54258e-26	1.52918e-22	8.89907e-23	4.62408e-23
AFS35859.1	CAZymes			GT4	Note=COG0438 Glycosyltransferase	glycoside hydrolase family protein		0.982541	0.539309	0.0796795	-0.00192732	1.78451	3.2378	0.799917	6.25199e-36	***	0.0451715	0.319564	0.897866	0.997969	1.24491e-05	1.39541e-15	0.0964208
AFS35860.1	CAZymes			GT30	Note=COG1519 3-deoxy-D-manno-octulosonic-acid transferase	3-deoxy-D-manno-octulosonic-acid transferase	K02527	-0.891131	-0.437234	-1.25772	-0.568267	-0.447073	-0.967544	-0.464093	0.00939535	***	0.0259912	0.294668	0.000697351	0.107806	0.2044	0.00804678	0.238398
AFS35873.1	CAZymes			GH103	Note=COG2951 Membrane-bound lytic murein transglycosylase B	membrane-bound lytic transglycosylase-like protein	K08305	0.0416537	-0.394177	0.0782147	0.27197	0.00846626	0.285975	-0.0824064	0.0857654	*	0.918316	0.196132	0.81432	0.319535	0.978518	0.307238	0.808472
AFS35874.1	CAZymes			GT51	Note=COG0744 Membrane carboxypeptidase (penicillin-binding protein)	penicillin-binding protein 1B	K05365	-0.453132	-0.39993	-0.611972	-0.353049	-0.411564	-0.726962	-0.328844	0.0928587	*	0.102601	0.144438	0.0146722	0.160103	0.0883811	0.00353862	0.220146
AFS35916.1	CAZymes			GT51	Note=COG5009 Membrane carboxypeptidase/penicillin-binding protein	bifunctional murein transglycosylase/transpeptidase	K05366	-0.842452	-0.639395	-0.835913	-1.01527	-1.05204	-1.09464	-0.741435	7.24751e-15	***	2.78384e-07	9.85959e-05	1.25438e-07	1.72435e-11	2.68204e-12	9.91256e-12	4.0614e-06
AFS35995.1	CAZymes			GH3	Note=COG1472 Beta-glucosidase-related glycosidases	beta-hexosaminidase A	K01207	-0.508688	-0.342886	-0.54953	-0.166023	-0.58883	-0.300515	-0.508958	0.311993		0.152946	0.349754	0.0921605	0.625126	0.0476294	0.370405	0.130414
AFS35997.1	CAZymes			GH171	Note=COG3876 Uncharacterized protein conserved in bacteria	putative lipoprotein		-0.219632	-0.409088	0.013758	0.325345	0.110615	-0.251312	-0.190134	0.508139		0.742238	0.488247	0.983144	0.513969	0.835344	0.639941	0.745085
AFS36026.1	CAZymes			GH23	Note=COG0741 Soluble lytic murein transglycosylase and related regulatory proteins (some contain LysM/invasin domains)	putative soluble lytic murein transglycosylase	K08309	0.114384	0.356532	-0.0325882	0.279816	0.454188	0.721491	0.961012	1.42584e-13	***	0.647087	0.0686167	0.893695	0.123768	0.00740982	2.77227e-05	9.43151e-09
AFS36039.1	CAZymes			CBM50	Note=COG0739 Membrane proteins related to metalloendopeptidases	lipoprotein NlpD	K06194	-0.786474	-0.61626	-0.587133	-0.740714	-0.805742	-1.83017	-1.45452	2.3113e-35	***	5.47068e-07	0.000102156	0.000161156	9.58016e-07	6.96413e-08	7.59966e-32	2.86231e-22
AFS36313.1	CAZymes			GT83	Note=COG1807 4-amino-4-deoxy-L-arabinose transferase and related glycosyltransferases of PMT family	hypothetical protein		-0.024615	0.522286	1.03089	0.969587	0.769371	0.330225	1.13055	0.0359751	**	0.976783	0.39404	0.0458824	0.0548557	0.128438	0.575277	0.0280413
AFS36314.1	CAZymes			GT2	Note=COG0463 Glycosyltransferases involved in cell wall biogenesis	hypothetical protein	K20534	-1.31654	-0.801825	-0.0593678	-0.109013	-0.0277287	0.0348593	0.173695	0.321773		0.133494	0.348371	0.945275	0.895862	0.972112	0.968526	0.842725
AFS36328.1	CAZymes			PL1	Note=COG3866 Pectate lyase	pectate lyase		-0.128799	-0.783078	-1.14534	-0.253084	-0.287395	-0.434045	-0.743966	0.325475		0.874345	0.220531	0.0511745	0.688223	0.636772	0.483946	0.222936
AFS36376.1	CAZymes			PL6	Note=COG0112 Glycine/serine hydroxymethyltransferase	alginate lyase	K01729	0.00613884	0.188454	0.629797	0.494778	0.301372	-0.0981385	-0.487175	0.00459247	***	0.992918	0.658947	0.062638	0.142438	0.383906	0.804861	0.189422
AFS36377.1	CAZymes			PL17		chondroitin AC/alginate lyase		-0.608512	-0.829359	-0.507537	-0.32103	-0.404652	-0.989428	-0.33823	0.398176		0.269037	0.111031	0.319505	0.512874	0.386404	0.0389195	0.528604
AFS36383.1	CAZymes			CBM32,PL7		cyclic nucleotide-binding domain-containing protein		-0.0538008	0.0739939	0.246062	0.564395	0.575567	0.334835	0.0275171	0.885319		0.964033	0.946858	0.793322	0.476257	0.451318	0.692682	0.978948
AFS36385.1	CAZymes			PL6		Poly(beta-D-mannuronate) lyase		-0.227105	0.40271	0.760942	1.15652	1.18916	0.639605	0.882346	3.30144e-07	***	0.690721	0.376232	0.045578	0.00063828	0.000376043	0.0922256	0.020325
AFS36386.1	CAZymes			PL7		putative alginate lyase		-0.458891	0.214065	0.75856	0.893925	0.54653	-0.122989	0.689894	0.107805		0.615471	0.80606	0.269537	0.160186	0.405109	0.877568	0.323332
AFS36415.1	CAZymes			GT2	Note=COG0463 Glycosyltransferases involved in cell wall biogenesis	glycosyltransferase		-0.54514	-0.403054	-0.764386	-0.846324	-0.577062	-0.743645	-0.164462	0.0017133	***	0.0596154	0.169373	0.00369656	0.000701908	0.022267	0.00510228	0.594077
AFS36416.1	CAZymes			GT2	Note=COG1216 Predicted glycosyltransferases	rhamnosyltransferase	K12990	-0.345457	-0.595551	-1.09913	-1.26614	-1.28654	-1.52367	-1.08567	7.64306e-13	***	0.24832	0.029668	1.58676e-05	1.40358e-07	7.76462e-08	3.92977e-09	2.86248e-05
AFS36449.1	CAZymes			GT19	Note=COG0763 Lipid A disaccharide synthetase	tetraacyldisaccharide 4'-kinase	K00748	-0.583887	-0.68207	-0.607656	-0.713895	-0.697365	-0.89818	-0.436246	0.009571	***	0.0354574	0.010661	0.0181997	0.00295242	0.00336516	0.000386253	0.106696
AFS36459.1	CAZymes			GH23	Note=COG4623 Predicted soluble lytic transglycosylase fused to an ABC-type amino acid-binding protein	transglycosylase%2C SLT family protein	K18691	0.42104	-0.0624836	0.457773	0.402939	0.659884	1.14523	0.198524	0.00109964	***	0.308048	0.902091	0.223508	0.265785	0.0489274	0.000613859	0.638742
AFS36487.1	CAZymes			GH73	Note=COG3951 Rod binding protein	putative flagellar biosynthesis	K02395	0.548603	0.492346	0.357583	0.239441	0.565836	1.01275	0.53868	0.0160386	**	0.0961522	0.133535	0.273652	0.46669	0.0522798	0.000537055	0.0829409
AFS36497.1	CAZymes			GT2	Note=COG0463 Glycosyltransferases involved in cell wall biogenesis	glycosyl transferase family protein	K12987	-0.404151	-0.924465	-0.743577	-0.737103	-0.734135	-1.10759	-0.978638	9.76974e-06	***	0.139726	0.000170742	0.00208398	0.00151402	0.00139669	4.73224e-06	5.27616e-05
AFS36499.1	CAZymes			GT4	Note=COG0438 Glycosyltransferase	group 1 glycosyl transferase		-0.0861052	-0.319462	-0.274481	-0.405892	-0.222825	-0.598863	0.107624	0.000419487	***	0.72716	0.0998347	0.146447	0.0222621	0.225103	0.000860871	0.607255
AFS36501.1	CAZymes			GT8	Note=COG1442 Lipopolysaccharide biosynthesis proteins%2C LPS:glycosyltransferases	glycosyl transferase family protein	K03276	-0.142541	-0.383073	-0.182288	-0.409358	-0.366972	-0.657312	-0.27182	0.364514		0.722695	0.250328	0.591312	0.170246	0.211995	0.0283262	0.402446
AFS36509.1	CAZymes			GTnc	Note=COG3980 Spore coat polysaccharide biosynthesis protein%2C predicted glycosyltransferase	FlaR protein (FlaR)		0.206092	0.203539	1.12739	0.681294	0.841101	0.555787	0.655661	0.0122356	**	0.708795	0.693204	0.0029228	0.0815556	0.0248039	0.178693	0.112406
AFS36646.1	CAZymes			GHnc	Note=COG4764 Uncharacterized protein conserved in bacteria	putative lipoprotein		-1.7358	-1.4769	-2.4299	-2.24125	-2.29402	-2.97665	-2.69508	4.53885e-50	***	2.67877e-12	1.41038e-09	1.22026e-22	3.50614e-22	4.87776e-23	4.79215e-30	5.1059e-25
AFS36931.1	CAZymes			GT35	Note=COG0058 Glucan phosphorylase	glycogen/starch/alpha-glucan phosphorylase	K00688	-0.698202	0.0985748	0.965061	0.90915	0.868304	1.46167	0.87287	1.733e-22	***	0.0221101	0.785302	0.000138863	0.000246498	0.00041903	4.00939e-09	0.000725784
AFS36969.1	CAZymes			CE4	Note=COG0726 Predicted xylanase/chitin deacetylase	hypothetical protein	K16842	0.373752	-0.258949	-0.0846656	-0.21665	-0.161793	-0.863305	-0.851197	1.00477e-05	***	0.249547	0.457654	0.81432	0.484971	0.601998	0.00299945	0.00436312
AFS37009.1	CAZymes			GT4	Note=COG0438 Glycosyltransferase	putative glycosyltransferase		0.147932	0.12399	0.781264	0.742073	1.27509	1.35134	0.789257	1.57125e-07	***	0.769713	0.792836	0.0246644	0.0284267	5.43217e-05	4.09283e-05	0.0250548
AFS37011.1	CAZymes			GT4	Note=COG0438 Glycosyltransferase	glycosyltransferase		-0.515261	-0.675502	-0.316402	-0.817662	0.0781254	0.199608	0.00301208	0.00439976	***	0.227754	0.0961251	0.443892	0.0220011	0.849446	0.625668	0.996592
AFS37013.1	CAZymes			GT2	Note=COG0463 Glycosyltransferases involved in cell wall biogenesis	glycosyl transferase family protein		-0.997232	-0.882262	-0.693404	-0.659581	-0.383657	-0.867546	-0.538677	0.00120716	***	0.000417343	0.00165538	0.0115193	0.0128449	0.157824	0.0015455	0.0581854
AFS37015.1	CAZymes			GT2	Note=COG0463 Glycosyltransferases involved in cell wall biogenesis	dolichyl-phosphate mannose synthase-like protein		-0.71575	-0.487837	-0.0687935	-0.733023	-0.246206	-0.734904	-0.290822	0.272711		0.133748	0.32485	0.899776	0.0862543	0.596195	0.100097	0.553035
AFS37021.1	CAZymes			GT4	Note=COG0438 Glycosyltransferase	Glycosyl transferase%2C group 1		0.274107	0.0743675	0.375877	0.250623	0.44484	0.354594	0.263097	0.566851		0.40339	0.84039	0.188735	0.382792	0.0892148	0.211867	0.38018
AFS37022.1	CAZymes			GT2	Note=COG0463 Glycosyltransferases involved in cell wall biogenesis	glycosyltransferase		-0.0472488	-0.0513841	-0.12549	-0.156229	0.0198668	-0.0111499	0.285598	0.824159		0.920206	0.90838	0.748966	0.66243	0.956376	0.979186	0.411267
AFS37031.1	CAZymes			GH3	Note=COG1472 Beta-glucosidase-related glycosidases	beta-hexosaminidase	K01207	0.242139	0.14316	-0.0389363	-0.172929	-0.111653	-0.0795767	-0.0561169	0.435135		0.396729	0.633708	0.899776	0.501622	0.668694	0.77686	0.855785
AFS37045.1	CAZymes			GTnc	Note=COG0438 Glycosyltransferase	putative glycosyltransferase		0.0179519	0.119555	-0.332806	-0.243061	-0.202026	-0.369787	-0.262592	0.543752		0.972681	0.775986	0.361478	0.480505	0.552723	0.28618	0.487398
AFS37252.1	CAZymes			GT119	Note=COG0772 Bacterial cell division membrane protein	rod shape-determining protein RodA	K05837	-0.761615	-1.42795	-2.09746	-1.29428	-1.76936	-0.921418	-1.00056	0.0571882	*	0.369274	0.0689943	0.00548934	0.066246	0.00978048	0.221728	0.192686
AFS37359.1	CAZymes			CBM41,CBM48,GH13	Note=COG1523 Type II secretory pathway%2C pullulanase PulA and related glycosidases	putative pullulanase	K01200	-0.284636	-0.483377	-0.105788	0.0186719	0.0724152	0.326427	0.286798	0.00149976	***	0.331546	0.0710905	0.721453	0.952948	0.788888	0.187101	0.267555
AFS37363.1	CAZymes			GH13	Note=COG0366 Glycosidases	putative glycosidase		0.557081	0.114275	0.330498	0.551382	0.87193	0.747862	0.66913	0.00926112	***	0.103528	0.784213	0.33663	0.0719113	0.00239329	0.0150441	0.0333607
AFS37364.1	CAZymes			GH13	Note=COG0366 Glycosidases	putative alpha-amylase	K21575	0.442072	0.467943	-0.0818046	0.251006	0.469094	0.527411	0.738495	0.0528784	*	0.239285	0.198081	0.848962	0.470785	0.135959	0.109011	0.0234223
AFS37366.1	CAZymes			GH13	Note=COG0366 Glycosidases	cyclomaltodextrin glucanotransferase		-0.258932	-0.198434	-0.43829	-0.371469	-0.0817826	-0.208684	-0.0706601	0.613858		0.465052	0.576023	0.149337	0.197318	0.79844	0.506385	0.846541
AFS37507.1	CAZymes			GH73	Note=COG2992 Uncharacterized FlgJ-related protein	mannosyl-glycoprotein endo-beta-N-acetylglucosamidase	K03796	0.0768106	0.151418	0.215784	0.0811823	0.173929	0.357809	0.530458	0.295254		0.846522	0.656223	0.472711	0.792847	0.531528	0.189649	0.0492271
AFS37588.1	CAZymes			GT81	Note=COG0463 Glycosyltransferases involved in cell wall biogenesis	cell wall biosynthesis glycosyltransferase	K13693	0.334944	0.172528	0.870975	1.30776	1.31372	1.98122	0.934965	2.61829e-07	***	0.601468	0.791253	0.0736991	0.0031423	0.00262887	6.42023e-06	0.0557094
AFS37589.1	CAZymes			GH13	Note=COG0366 Glycosidases	putative sucrose phosphorylase	K00690	1.0654	0.344788	1.46168	1.46686	2.06528	2.5694	1.29777	5.69308e-18	***	0.0150199	0.517569	0.000200192	0.000114368	1.62556e-08	5.30598e-12	0.00133501
AFS37667.1	CAZymes			GH13	Note=COG0366 Glycosidases	alpha-amylase	K01176	-0.456358	-0.507405	-0.0516048	0.255828	0.31478	-0.0330987	0.58932	0.0424311	**	0.404877	0.333913	0.923132	0.577732	0.472494	0.952352	0.18635
AFS37752.1	CAZymes			CBM48,GH13	Note=COG1523 Type II secretory pathway%2C pullulanase PulA and related glycosidases	glycogen debranching protein GlgX	K01214	0.370607	0.328303	0.461141	0.461291	0.624424	0.458201	0.415621	0.201956		0.187791	0.245501	0.0677891	0.0547	0.00621598	0.0665949	0.111686
AFS37753.1	CAZymes			CBM48,GH13	Note=COG0296 1%2C4-alpha-glucan branching enzyme	glycogen branching enzyme	K00700	0.681316	0.64506	1.16862	1.09582	1.18143	1.23974	0.844535	4.64514e-07	***	0.0190228	0.0247578	4.46745e-06	9.90353e-06	1.40247e-06	1.20368e-06	0.00166813
AFS37754.1	CAZymes			GH77	Note=COG1640 4-alpha-glucanotransferase	4-alpha-glucanotransferase	K00705	0.225138	-0.068094	-0.117913	0.199912	0.359947	0.529038	-0.0753928	0.00807273	***	0.4386	0.833065	0.684549	0.429441	0.118183	0.0242145	0.80587
AFS37771.1	CAZymes			GTnc	Note=COG0463 Glycosyltransferases involved in cell wall biogenesis	family 2 glycosyl transferase		0.0908636	-0.563871	0.530989	1.47296	3.79829	3.52807	1.26754	2.99814e-14	***	0.951076	0.662151	0.637777	0.114496	5.46492e-06	5.33913e-05	0.199881
AFS37791.1	CAZymes			GH105	Note=COG4225 Predicted unsaturated glucuronyl hydrolase involved in regulation of bacterial surface properties%2C and related proteins	Rhamnogalacturonides degradation protein RhiN	K15532	0.289884	0.755985	1.01851	0.875465	0.874625	1.12673	0.790264	0.0906185	*	0.648777	0.133362	0.025159	0.0491635	0.0449724	0.0114446	0.101111
AFS37793.1	CAZymes			CE8	Note=COG4677 Pectin methylesterase	pectinesterase	K01051	0.218154	-1.11566	-0.340419	-0.00944628	0.249691	0.289219	0.420707	0.110975		0.789564	0.103007	0.62283	0.992893	0.687531	0.652486	0.516437
AFS37837.1	CAZymes			GH13	Note=COG0366 Glycosidases	sucrose phosphorylase	K00690	-0.385856	-0.357825	0.524433	0.569487	0.276938	0.344897	0.578156	0.000418498	***	0.365857	0.391865	0.131157	0.0796674	0.419996	0.334251	0.0964625
AFS37911.1	CAZymes			GH103	Note=COG2951 Membrane-bound lytic murein transglycosylase B	putative transglycosylase	K08305	-0.110387	-0.247061	-0.86658	-0.890781	-0.775742	-0.47246	-0.421988	0.00209628	***	0.80677	0.522106	0.00719535	0.00263694	0.00848031	0.14651	0.219478
AFS37927.1	CAZymes			GH13	Note=COG0366 Glycosidases	alpha-amylase		0.520121	0.0125288	0.331197	0.428339	1.04096	2.42469	1.08193	1.78675e-28	***	0.181987	0.979263	0.391271	0.220329	0.000847386	1.69798e-15	0.000991385
AFS38133.1	CAZymes			GT4	Note=COG0438 Glycosyltransferase	group 1 glycosyl transferase		-0.173302	0.41618	0.300091	0.196681	0.0539754	-0.201827	0.00606338	0.0336884	**	0.580546	0.104557	0.240828	0.446101	0.845254	0.451496	0.985632
AFS38141.1	CAZymes			GTnc	Note=COG0438 Glycosyltransferase	hypothetical protein		0.446547	0.248102	0.361345	0.52119	0.412821	0.158536	0.227615	0.563986		0.192349	0.507413	0.273023	0.0841997	0.17237	0.652486	0.516437
AFS38144.1	CAZymes			GT4	Note=COG0438 Glycosyltransferase	group 1 glycosyl transferase	K16697	0.237407	0.545754	0.529977	0.364684	0.442539	-0.274294	0.355934	0.0492182	**	0.516399	0.0803091	0.0760078	0.233699	0.130382	0.401839	0.252482
AFS38152.1	CAZymes			GT121	Note=COG3307 Lipid A core - O-antigen ligase and related enzymes	O-antigen polymerase		-0.71666	-0.326232	-0.535647	-0.720499	-0.770822	-1.18055	-0.620749	0.0349926	**	0.0664257	0.446839	0.155381	0.0428103	0.0260337	0.00104707	0.0966142
AFS38153.1	CAZymes			GT4	Note=COG0438 Glycosyltransferase	group 1 glycosyl transferase		0.187677	-0.092351	9.07571e-06	-0.154856	-0.424488	-0.896323	-0.261465	2.69207e-05	***	0.520722	0.761177	0.999964	0.541877	0.05935	0.000126566	0.312245
AFS38155.1	CAZymes			GT2	Note=COG1216 Predicted glycosyltransferases	family 2 glycosyl transferase		0.628991	0.278377	0.395377	0.412271	0.198392	-0.303531	0.318866	6.53224e-05	***	0.00453326	0.264275	0.0753002	0.0502681	0.372305	0.192791	0.170257
AFS38183.1	CAZymes			GH97		alpha-glucosidase		-0.305331	-0.518398	-0.537336	-0.468153	-0.345433	-0.347737	-0.0197109	0.303366		0.414422	0.127103	0.093836	0.1224	0.25634	0.28578	0.9628
AFS38240.1	CAZymes			GH28	Note=COG5434 Endopolygalacturonase	exo-poly-alpha-D-galacturonosidase		-2.26204	-0.57937	-0.758116	-0.566564	-0.289262	0.0495941	-0.602307	0.0913684	*	0.0168429	0.499326	0.328757	0.429884	0.693314	0.95327	0.454027
AFS38276.1	CAZymes			CE9	Note=COG1820 N-acetylglucosamine-6-phosphate deacetylase	N-acetylglucosamine-6-phosphate deacetylase	K01443	-1.58338	-1.28963	-0.692374	-0.536076	-0.576699	-1.24251	-0.620327	0.30562		0.0537791	0.102852	0.370656	0.465094	0.413593	0.0908582	0.429041
AFS38279.1	CAZymes			GH20	Note=COG3525 N-acetyl-beta-hexosaminidase	beta-N-acetylhexosaminidase	K12373	-1.64721	-1.78177	-0.907496	-0.791496	-0.840243	-1.26685	-1.20047	0.000771614	***	0.000720139	0.000169753	0.0422816	0.0580752	0.0400456	0.0039035	0.00904286
AFS38336.1	CAZymes			CE11	Note=COG0774 UDP-3-O-acyl-N-acetylglucosamine deacetylase	UDP-3-O-[3-hydroxymyristoyl] N-acetylglucosamine deacetylase	K02535	-0.636586	-0.606054	-0.748536	-0.798843	-0.730009	-0.109511	-0.194091	1.24327e-05	***	0.00696893	0.00948562	0.000711631	0.000247364	0.000753832	0.684367	0.44452
AFS38342.1	CAZymes			GT28	Note=COG0707 UDP-N-acetylglucosamine:LPS N-acetylglucosamine transferase	undecaprenyldiphospho-muramoylpentapeptide beta-N- acetylglucosaminyltransferase	K02563	0.221731	0.617303	0.454387	-0.0105366	0.0461981	-0.940717	0.22188	5.98414e-09	***	0.469695	0.0152508	0.0739251	0.976474	0.87228	0.00019092	0.425798
AFS38343.1	CAZymes			GT119	Note=COG0772 Bacterial cell division membrane protein	cell division protein FtsW	K03588	-0.180122	0.125991	0.0420979	-0.281386	-0.131428	-0.678026	-0.157183	0.0777087	*	0.618688	0.721773	0.905528	0.335234	0.665912	0.0158123	0.629103
AFS38445.1	CAZymes			GT4	Note=COG0438 Glycosyltransferase	putative lipopolysaccharide core biosynthesis mannosyltransferase	K12989	-0.0642258	0.199012	0.153896	0.0226552	-0.104473	0.0437556	0.0612549	0.839685		0.862573	0.514003	0.595263	0.944209	0.704723	0.885834	0.849353
AFS38693.1	CAZymes			GH8	Note=COG3405 Endoglucanase Y	endoglucanase Y	K20542	-0.362959	-0.593237	-0.0659259	-0.226094	-0.0355809	-0.238908	0.305282	0.00450917	***	0.217247	0.0293857	0.836551	0.400212	0.901222	0.387941	0.257015
AFS38695.1	CAZymes			GT2	Note=COG1215 Glycosyltransferases%2C probably involved in cell wall biogenesis	cellulose synthase catalytic subunit	K00694	-1.40263	-1.30482	-1.65691	-1.63443	-1.63982	-1.8246	-1.39553	1.60839e-42	***	6.61555e-17	2.82593e-15	8.74606e-24	3.54258e-26	3.59411e-26	2.97443e-27	5.49886e-17
AFS38806.1	CAZymes			GT2,GTnc	Note=COG1216 Predicted glycosyltransferases	glycosyltransferase		0.151633	0.110719	0.392711	0.30728	0.206375	0.23596	0.456438	0.0171492	**	0.425269	0.564977	0.0101436	0.0428103	0.181728	0.144076	0.00259881
AFS38829.1	CAZymes			GT107	Note=COG3563 Capsule polysaccharide export protein	capsule polysaccharide export protein KpsC	K07266	-0.733016	-0.552154	-0.534065	-0.703816	-0.942918	-1.75338	-1.05848	5.34838e-15	***	0.000695572	0.0119804	0.0117478	0.000504432	1.75345e-06	4.70851e-17	2.30122e-07
AFS38833.1	CAZymes			GTnc	Note=COG3774 Mannosyltransferase OCH1 and related enzymes	hypothetical protein		-0.285893	-0.486926	-0.537314	-0.597163	-0.555622	-0.821785	-0.0991203	0.000246635	***	0.248518	0.031712	0.0124705	0.00361601	0.00629719	0.000112029	0.699884
AFS38845.1	CAZymes			GTnc	Note=COG0463 Glycosyltransferases involved in cell wall biogenesis	hypothetical protein		-0.340315	-0.246566	-0.966158	-1.13462	-1.3664	-1.53311	-0.622696	2.15816e-22	***	0.146697	0.310503	1.71234e-06	4.50537e-09	1.15522e-12	1.05474e-13	0.00286144
AFS38848.1	CAZymes			GT2,GT2	Note=COG0463 Glycosyltransferases involved in cell wall biogenesis	putative glycosyltransferase family 2 protein		-0.235639	-0.271273	-1.02864	-0.994809	-0.844883	-0.891041	-0.452461	6.83864e-12	***	0.326615	0.241367	1.38949e-07	1.51105e-07	8.57026e-06	1.00072e-05	0.0298261
AFS39018.1	CAZymes			GH13	Note=COG0366 Glycosidases	alpha amylase	K05341	0.384403	-0.215451	0.657813	0.857916	0.756743	0.790356	0.160872	0.209008		0.635829	0.798124	0.31465	0.149681	0.198389	0.200558	0.840718
AFS39054.1	CAZymes			CBM50	Note=COG0860 N-acetylmuramoyl-L-alanine amidase	N-acetylmuramoyl-L-alanine amidase	K01448	-0.12213	-0.451546	-0.205258	0.045279	-0.327413	-0.279098	-0.15248	0.374026		0.743006	0.131235	0.503099	0.889185	0.219472	0.334095	0.634145
AFS39095.1	CAZymes			GH31	Note=COG1501 Alpha-glucosidases%2C family 31 of glycosyl hydrolases	glycoside hydrolase family protein	K01811	-0.384212	0.649988	1.06347	1.14774	0.875186	1.34633	1.5951	9.67054e-05	***	0.605248	0.283554	0.0428639	0.0220011	0.0834676	0.00786929	0.00135279
AFS39099.1	CAZymes			GH16	Note=COG2273 Beta-glucanase/Beta-glucan synthetase	glucan endo-1%2C3-beta-D-glucosidase		-0.670157	-0.0255829	-0.6498	-0.997885	-0.725329	0.443634	1.92192	8.5338e-40	***	0.0490703	0.957111	0.0441695	0.00110046	0.0188917	0.193365	3.0964e-11
AFS39103.1	CAZymes			GH3	Note=COG1472 Beta-glucosidase-related glycosidases	glucan 1%2C4-beta-glucosidase	K05349	-0.702796	0.28674	-0.939879	-1.09581	-0.580868	0.948013	2.18203	7.03536e-43	***	0.0670143	0.503885	0.00728288	0.00127577	0.0991565	0.00782753	9.14878e-12
AFS39105.1	CAZymes			GH1	Note=COG2723 Beta-glucosidase/6-phospho-beta-glucosidase/beta-galactosidase	beta-glucosidase	K05350	0.729077	1.32204	0.485527	0.293425	0.41459	0.928769	1.73569	6.7524e-27	***	0.00137425	2.04562e-10	0.0333283	0.208533	0.0588469	1.79796e-05	6.80395e-18
AFS39232.1	CAZymes			CE8,PL1	Note=COG4677 Pectin methylesterase	pectin methylesterase pme8A	K01728	-0.252401	-0.0245537	0.171954	0.378983	0.752838	0.13152	-0.0086263	0.0549923	*	0.651197	0.968051	0.728949	0.370066	0.0474703	0.780902	0.988491
AFS39258.1	CAZymes			GH73	Note=COG2992 Uncharacterized FlgJ-related protein	FlgJ-like protein	K03796	0.353913	0.481361	-0.0494342	0.45654	0.417617	0.665066	0.740923	0.293574		0.499536	0.319135	0.925656	0.285502	0.320977	0.115447	0.0829409
AFS39259.1	CAZymes			CBM9		hypothetical protein		0.898416	0.940157	0.494778	0.758337	0.599788	-0.105237	-0.00151673	9.3094e-07	***	0.00190236	0.000877533	0.0971419	0.00536471	0.0286597	0.760844	0.997373
AFS39266.1	CAZymes			GH31	Note=COG1501 Alpha-glucosidases%2C family 31 of glycosyl hydrolases	glycosyl hydrolase family protein	K18820	0.622014	0.0109905	-0.0501664	0.06501	-0.156759	-0.23578	-0.045653	0.605396		0.284994	0.986168	0.936781	0.917995	0.787793	0.690706	0.947627
AFS39290.1	CAZymes			GT2	Note=COG2943 Membrane glycosyltransferase	glucosyltransferase MdoH	K03669	-1.53281	-1.44116	-1.02401	-0.480065	0.27417	0.879505	-0.874935	1.80712e-09	***	0.0044254	0.00616967	0.0443226	0.354309	0.601577	0.072943	0.0948529
AFS39291.1	CAZymes			GH186	Note=COG3131 Periplasmic glucans biosynthesis protein	glucan biosynthesis protein G	K03670	-1.04936	-0.075556	2.31767	2.44822	3.05126	2.76855	1.94619	1.9811e-38	***	0.0870229	0.914685	6.77573e-08	5.9074e-09	1.41463e-13	1.32997e-10	9.43963e-06
AFS39313.1	CAZymes			GH43	Note=COG3507 Beta-xylosidase	glycoside hydrolase family 43 domain-containing protein	K15921	-1.92899	-1.50734	-1.45925	-1.11062	-1.17801	-1.33838	-1.19988	1.47323e-09	***	2.83628e-09	1.38685e-06	1.6487e-06	0.000109514	3.50139e-05	1.23284e-05	0.000107526
AFS39315.1	CAZymes			GH115		hypothetical protein		-1.24372	-1.38507	-1.0039	-0.698742	-1.23998	-1.12671	-1.38956	0.000886491	***	0.00383085	0.000920431	0.0126246	0.0703198	0.00080456	0.00477989	0.000825991
AFS39316.1	CAZymes			CE20		acetylesterase	K05970	-0.722871	-0.704947	-0.590349	-0.717675	-0.454434	-1.11331	-0.541601	0.115147		0.0804372	0.0808977	0.129838	0.0483241	0.218268	0.00297689	0.173046
AFS39318.1	CAZymes			GH10	Note=COG3693 Beta-1%2C4-xylanase	endo-1%2C4-beta-xylanase		-0.000283905	-0.147929	0.357762	0.448172	0.431385	0.765331	0.185698	0.0150676	**	0.999818	0.72602	0.299764	0.16014	0.167365	0.0139532	0.624531
AFS39325.1	CAZymes			GH3	Note=COG1472 Beta-glucosidase-related glycosidases	glucan 1%2C4-beta-glucosidase	K05349	-0.581797	-0.289201	0.333177	0.218121	0.420133	0.545764	0.0596001	0.252798		0.388105	0.67872	0.588557	0.722848	0.443156	0.3344	0.934536
AFS39329.1	CAZymes			GH11		hypothetical protein	K01181	-0.942857	-1.00395	-0.0462083	-0.0775242	-0.0352356	-0.206409	-0.627116	0.0630099	*	0.0856531	0.0579028	0.936781	0.894609	0.94908	0.706126	0.233695
AFS39381.1	CAZymes			CE9	Note=COG1820 N-acetylglucosamine-6-phosphate deacetylase	N-acetylglucosamine-6-phosphate deacetylase	K01443	-0.373842	-0.683175	-0.258004	-0.164382	-0.504049	-0.134706	-0.226157	0.366913		0.357636	0.0644051	0.498098	0.654176	0.11995	0.721725	0.56496
AFS39417.1	CAZymes			GH1	Note=COG2723 Beta-glucosidase/6-phospho-beta-glucosidase/beta-galactosidase	beta-glucosidase	K01223	0.180499	0.962002	-1.04592	-1.4574	-0.754854	0.690924	2.38363	1.99325e-60	***	0.699317	0.00476792	0.00297249	9.50281e-06	0.0238541	0.045731	2.68644e-15
AFS37094.1	Oxidoreductase	FdhA			Note=COG0243 Anaerobic dehydrogenases%2C typically selenocysteine-containing	putative formate dehydrogenase oxidoreductase protein		1.36959	1.71312	1.68514	1.72508	1.65965	1.70663	1.99506	5.80513e-22	***	3.4063e-11	1.71815e-17	2.75396e-17	1.4525e-18	2.6613e-17	1.08524e-16	5.34013e-24
AFS38215.1	Oxidoreductase	XOR			Note=COG2080 Aerobic-type carbon monoxide dehydrogenase%2C small subunit CoxS/CutS homologs	putative oxidoreductase	K13483	1.1409	-0.591718	1.89646	1.62011	3.72853	5.44754	2.89522	4.83271e-29	***	0.40339	0.734115	0.081028	0.125471	6.10695e-05	2.53962e-09	0.00389674
AFS38216.1	Oxidoreductase	XOR			Note=COG1319 Aerobic-type carbon monoxide dehydrogenase%2C middle subunit CoxM/CutM homologs	putative oxidoreductase subunit	K11178	0.0560202	-0.552869	0.828042	1.1197	2.76392	4.65417	1.87444	1.11841e-21	***	0.973826	0.702498	0.456725	0.259505	0.00145555	4.85935e-08	0.0526927
AFS38217.1	Oxidoreductase	XOR			Note=COG1529 Aerobic-type carbon monoxide dehydrogenase%2C large subunit CoxL/CutL homologs	xanthine dehydrogenase	K11177	0.170328	-0.436054	0.670644	0.925564	2.43831	4.17039	1.9109	1.66129e-59	***	0.828477	0.528799	0.224673	0.0629231	3.63114e-08	4.26946e-21	4.85517e-05
AFS38570.1	Oxidoreductase	XOR			Note=COG1529 Aerobic-type carbon monoxide dehydrogenase%2C large subunit CoxL/CutL homologs	isoquinoline 1-oxidoreductase subunit beta		1.47062	1.73786	2.6682	3.56832	3.36763	3.76744	5.00177	1.32617e-51	***	0.000347822	1.23034e-05	1.37384e-12	4.21195e-22	7.02224e-20	1.89693e-22	5.6759e-43
AFS38571.1	Oxidoreductase	XOR			Note=COG2080 Aerobic-type carbon monoxide dehydrogenase%2C small subunit CoxS/CutS homologs	(2Fe-2S)-binding domain-containing protein		1.5623	2.41775	2.99118	3.9313	3.98618	4.09059	5.40357	1.79225e-43	***	0.00238599	3.69238e-07	6.93159e-11	1.54569e-18	4.02311e-19	1.3718e-18	1.79519e-34
